# Network Preservation Reveals Shared and Unique Biological Processes Associated with Chronic Alcohol Abuse in NAc and PFC

**DOI:** 10.1101/2020.05.21.108621

**Authors:** Eric Vornholt, Mohammed Mamdani, John Drake, Gowon McMichael, Zachary N. Taylor, Silviu-Alin Bacanu, Michael F. Miles, Vladimir I. Vladimirov

## Abstract

**Background:** Excessive alcohol consumption has become a growing public health concern worldwide due to the potential development of alcohol dependence (AD). Prolonged alcohol abuse leads to dysregulation of the mesocorticolimbic pathway (MCL), effectively disrupting executive functioning and the allostatic conditioning of reward response.

**Methods:** We utilized weighted gene co-expressed network analysis (WGCNA) and network preservation using a case/control study design (*n*=35) to identify unique and shared biological processes dysregulated in AD in the prefrontal cortex (PFC) and nucleus accumbens (NAc). We used correlation and regression analyses to identify mRNA/miRNA interactions and local expression quantitative trait loci (cis-eQTL) to identify genetic regulatory mechanisms for networks significantly associated with AD.

**Results:** Network analyses revealed 6 and 3 significant mRNA modules from the NAc and PFC, respectively. Network preservation revealed immune response upregulation in both regions, whereas cellular morphogenesis/localization and cilia-based cell projection processes were upregulated only in the NAc. We observed 4 significantly correlated module eigengenes (ME) between the significant mRNA and miRNA modules in PFC, and 6 significant miRNA/mRNA ME correlations in NAc, with the mir-449a/b cluster emerging as a potential regulator for cellular morphogenesis/localization dysregulation in this brain region. Finally, we identified cis-eQTLs (37 mRNA and 9 miRNA in NAc, and 17 mRNA and 16 miRNA in PFC) which potentially mediate alcohol’s effect in a brain region-specific manner.

**Conclusion:** In agreement with previous reports, we observed a generalized upregulation of immune response processes in subjects with AD, that highlights alcohol’s neurotoxic properties, while simultaneously demonstrating distinct molecular changes in subcortical brain regions as a result of chronic alcohol abuse. Such changes further support previous neuroimaging and physiological studies that emphasize the distinct roles PFC and NAc play in the development of addictive behaviors.
