## Supplemental 1 for "Network Preservation Reveals Shared and Unique Biological Processes Associated with Chronic Alcohol Abuse in NAc and PFC"

### Sheet: Sheet1
Sample ID	Diagnosis	Age began	Mean daily grams	Total Drinking Yrs	Age	NAc RIN	PFC RIN	Weight	pH	PMI	Hemisphere	Neuropathology	Hepathology	Toxicology	Smoking
13	Alcohol	25	268	36	61	6.9	3.6	1340	6.93	21	0	0	1	2	1
18	Control				44	6.9	3.7	1220	6.6	50	0	0	0	9	2
20	Control	25	10	37	62	8.1	3.4	1480	6.56	37.5	1	0	1	9	9
24	Alcohol	25	190	31	56	6.4	2.1	1284	6.51	45	0	0	1	1	9
25	Control	25	20	38	63	7.3	5.2	1570	6.94	24	1	0	1	2	1
26	Alcohol	18	120	24	42	6.4	5.8	1400	6.5	41	0	1	1	2	0
27	Control				46	7	1.4	1490	6.65	25	1	0	1	0	9
30	Control				56	7.1	3.8	1510	6.76	37	1	0	1	9	1
33	Alcohol	25	305	27	52	6	2.8	1380	6.78	45.5	0	1	1	0	1
35	Control				43	8.3	2.9	1500	6.43	13	1	0	0	0	2
40	Alcohol	25	100	34	59	6.7	2.6	1520	6.57	24	0	0	1	0	0
42	Alcohol	25	80	31	56	8.2	2.5	1230	6.52	22	0	1	1	0	1
43	Alcohol	25	80	29	54	7.8	7.8	1340	6.41	17	0	0	1	1	1
45	Alcohol	25	150	20	46	8	2.9	1200	6.51	24	1	0	1	1	9
46	Alcohol	25	80	14	39	7.6	2.8	1360	6.56	24	0	0	1	9	1
48	Alcohol	25	203	48	73	8.5	5	1300	6.3	24	0	1	1	1	0
51	Control				56	7.8	7.2	1635	6.53	24	1	0	9	9	1
54	Control	25	9	25	50	7.3	7.9	1500	6.26	19	0	0	1	0	2
56	Alcohol	25	138	37	63	5.5	4.3	1616	6.21	25.5	1	1	1	0	1
57	Alcohol	30	85	20	50	6.2	3.6	1420	6.59	24	0	1	1	1	1
60	Alcohol	18	167.5	32	50	6.3	6.6	1520	6.3	17	0	1	1	9	9
61	Alcohol	25	175	26	51	6.4	2.2	1460	6.35	46	0	1	1	9	1
62	Alcohol	25	147	39	64	6.7	3.4	1370	6.76	39	1	1	1	1	1
64	Alcohol	24	197	31	55	6.9	7.2	1362	7.02	48	1	1	1	2	1
65	Control	25	20	30	55	6.7	8.3	1631	6.39	12	0	0	1	9	0
66	Control	25	15	22	47	6.5	3.1	1534	6.74	38	0	0	1	1	1
68	Control				50	6.7	7.4	1426	6.37	30	1	0	0	0	1
69	Control	25	14	30	55	6.3	4.4	1560	6.89	39	0	0	1	2	0
70	Alcohol	25	488	28	53	5.8	5	1340	6.75	57	1	1	1	9	1
73	Control	25	10	57	82	5.3	3.4	1300	6.24	36	0	0	9	9	0
74	Control	25	20	39	64	6.5	7.8	1390	6.94	9.5	1	1	1	9	1
76	Alcohol	25	94	48	73	6.8	8	1188	6.84	19	1	0	1	9	1
77	Control	25	30	48	73	6	3.2	1380	6.8	48	1	0	9	9	1
80	Control	25	10	32	57	7.7	3.1	1360	6.6	18	0	0	1	9	2
82	Control				59	5.3	3.6	1360	6.56	20	1	0	0	9	1
