## Supplemental 5 for "Network Preservation Reveals Shared and Unique Biological Processes Associated with Chronic Alcohol Abuse in NAc and PFC"

### Sheet: NAc Reference
	medianRank.pres	medianRank.qual	Zsummary.pres	Zsummary.qual
black	13	19.5	7.7	15
blue	11	21.5	15	19
cyan	7	16	3	4.1
darkgreen	19	19	4.9	14
darkgrey	11	3.5	2.3	6.8
darkolivegreen	22	6	-0.045	2.8
darkorange	18	12	0.83	4.7
darkred	6	7	2.3	6.4
darkturquoise	6	6	2.5	7.1
gold	18	24	20	0.096
greenyellow	8	12.5	11	21
grey60	21	23	0.15	1.3
lightcyan	14	12	3.1	7.9
lightgreen	2	15	2.9	3.2
lightyellow	1	6.5	10	9.2
magenta	9	16.5	13	21
midnightblue	10	3.5	5.1	12
orange	17	9	0.68	5.7
paleturquoise	16	15.5	0.43	2.3
purple	21	21	0.55	5.1
royalblue	21	3.5	0.45	7.1
skyblue	4	1	4.8	11
tan	7	9	6.2	11
turquoise	13	17	8.7	19
Green indicates high network preservation Zsummary > 10
Red indicates low/no network preservation Zsummary < 2
**Only signifcant modules are highlighted

### Sheet: PFC Reference
	medianRank.pres	medianRank.qual	Zsummary.pres	Zsummary.qual
blue	7	12	16	21
brown	11	8.5	5.7	14
cyan	8	6.5	4.6	9.1
darkgreen	15	15	0.53	1.7
darkgrey	5	3	3	6
darkred	1	2	8.9	9.9
darkturquoise	2	2	1.7	3.9
gold	14	18	19	2.3
grey60	6	6.5	4.5	8.3
lightcyan	3	3	7.4	16
lightgreen	4	10	19	21
lightyellow	13	8.5	1	4.3
magenta	15	14	5.4	16
midnightblue	17	14.5	0.74	4.2
pink	8	16.5	6.2	5.6
purple	12	5	3.1	12
tan	16	11	2.3	14
turquoise	7	15	16	18
Green indicates high network preservation Zsummary > 10
Red indicates low/no network preservation Zsummary < 2
**Only signifcant modules are highlighted
