## Supplemental 6.1 for "Network Preservation Reveals Shared and Unique Biological Processes Associated with Chronic Alcohol Abuse in NAc and PFC"

### Sheet: NAc Greenyellow
Enrichment FDR	Genes in list	Total genes	Functional Category	Genes
1.6726e-35	123	3539	Immune system process	RIPK2 IRF1 OASL FCER1G IL6R CCR1 CD14 FPR1 HLA-G IRF9 LYN SP100 CD46 LTF CD44 LCP2 FCGR2B PTPRC CTSH CAV1 WNT5A STAT1 CD58 GBP1 TWSG1 S100A8 GBP2 CTSS S100A9 TGFBR2 IFI16 IL15 B2M CD300A HLA-DPA1 PTGER4 A2M HLA-DRB1 CD55 MAFB HLA-DMA HLA-DRA AIF1 HLA-B HLA-A APOBEC3G LILRA2 PECAM1 SLC11A1 FAS TNFRSF1B RHOA RAB27A JMJD6 WDR1 IL4R B4GALT1 IRAK3 MYH9 ELF4 NAMPT TMEM176B SLC11A2 SH2B3 IL1RL1 ELF1 TRI…
2.39728e-31	101	2602	Immune response	RIPK2 FCER1G IL6R CCR1 CD14 FPR1 HLA-G LYN SP100 CD46 LTF LCP2 FCGR2B PTPRC CTSH WNT5A STAT1 CD58 GBP1 GBP2 S100A9 IFI16 B2M CD300A HLA-DPA1 A2M CD55 HLA-B HLA-A APOBEC3G LILRA2 SLC11A1 FAS TNFRSF1B RAB27A IL4R IRAK3 ELF4 IL1RL1 ELF1 IRF1 OASL S100A8 CEBPG LY96 VSIG4 IL15 STAT3 TNIP2 PTGER4 ISG20 C1QB C1QA HLA-DQB1 HLA-DRB1 HLA-DQA1 PCBP2 FCGR1B HLA-DMA HLA-DRA AIF1 HLA-C HLA-E NAIP LSM14A CTSS S…
9.51997e-31	75	1392	Immune effector process	OASL FCER1G HLA-G LYN FCGR2B STAT1 CD46 IRF1 IFI16 B2M CD300A A2M CD55 HLA-B HLA-A APOBEC3G LILRA2 SLC11A1 TNFRSF1B RAB27A WDR1 IL4R PTPRC IRAK3 CTSH RIPK2 GBP1 TRIM22 TMBIM6 CEBPG VSIG4 IL15 STAT3 PTGER4 ISG20 C1QB C1QA PLSCR1 PCBP2 IRF9 LSM14A SNAP23 WNT5A VAMP8 HLA-DRB1 LTF ALOX5 MVP SERPINB1 RNASET2 CD44 RHOA B4GALT1 LYZ CMTM6 MAGT1 COTL1 CD58 NPC2 TNFAIP6 CD93 ARPC1B SLC2A5 FCGR2A S100A8 CTS…
1.29707e-28	56	766	Myeloid leukocyte activation	FCER1G LYN IL15 CD300A LILRA2 SLC11A1 LCP2 JMJD6 IL4R NAMPT IL1RL1 VSIG4 TGFBR2 TNIP2 C1QA SNAP23 WNT5A VAMP8 ADAM9 PLSCR1 CD93 AIF1 LTF ALOX5 MVP SERPINB1 RNASET2 CD44 TNFRSF1B RHOA RAB27A FCGR2B PTPRC B4GALT1 LYZ CMTM6 MAGT1 COTL1 CTSH CD58 NPC2 TNFAIP6 SLC2A5 FCGR2A S100A8 CTSS S100A11 S100A9 FABP5 B2M CD14 FPR1 CD55 SERPINA1 HLA-C PECAM1
5.38024e-28	76	1591	Cell activation	MYH9 MYL12A CLIC1 FCER1G IL6R LYN CD44 CAV1 CD46 TWSG1 PDPN TGFBR2 IL15 CD300A CD55 AIF1 HLA-G LILRA2 SLC11A1 TNFRSF1B LCP2 RHOA RAB27A JMJD6 IL4R PTPRC ELF4 RIPK2 NAMPT SH2B3 IL1RL1 IRF1 CEBPG VSIG4 B2M STAT3 TNIP2 PTGER4 C1QA MAFB SNAP23 WNT5A VAMP8 HLA-DPA1 ADAM9 FCGR2B PLSCR1 HLA-DRB1 KLF6 CD93 LTF ALOX5 MVP SERPINB1 RNASET2 B4GALT1 LYZ CMTM6 MAGT1 COTL1 CTSH CD58 NPC2 TNFAIP6 SLC2A5 FCGR2A S…
5.38024e-28	72	1416	Leukocyte activation	FCER1G IL6R LYN CD44 CAV1 CD46 TWSG1 TGFBR2 IL15 CD300A CD55 AIF1 HLA-G LILRA2 SLC11A1 TNFRSF1B LCP2 RHOA RAB27A JMJD6 IL4R PTPRC MYH9 ELF4 RIPK2 NAMPT IL1RL1 IRF1 CEBPG VSIG4 B2M STAT3 TNIP2 PTGER4 C1QA MAFB SNAP23 WNT5A VAMP8 HLA-DPA1 ADAM9 FCGR2B PLSCR1 HLA-DRB1 KLF6 CD93 LTF ALOX5 MVP SERPINB1 RNASET2 B4GALT1 LYZ CMTM6 MAGT1 COTL1 CTSH CD58 NPC2 TNFAIP6 SLC2A5 FCGR2A S100A8 CTSS S100A11 S100A…
5.6305e-26	83	2062	Defense response	CD44 LYZ RIPK2 TNFAIP6 OASL FCER1G CCR1 CD14 FPR1 PTGER4 SP100 IL15 STAB1 LTF WNT5A STAT1 CD58 GBP1 IRF1 S100A8 GBP2 S100A9 IFI16 HLA-DPA1 A2M CD55 HLA-G HLA-A APOBEC3G LILRA2 ALOX5 SLC11A1 TNFRSF1B RAB27A IL4R PTPRC B4GALT1 IRAK3 PTGS1 ELF4 COTL1 NAMPT IL1RL1 CD46 TRIM22 CEBPG LY96 VSIG4 STAT3 TNIP2 ISG20 C1QB C1QA CD163 HNRNPA0 PLSCR1 PCBP2 SERPINA1 AIF1 IRF9 NAIP LYN LSM14A SNAP23 CAV1 VAMP8 C…
1.53682e-24	121	4507	Response to stress	MYH9 MYL12A CLIC1 RECQL CD44 UIMC1 LYZ RIPK2 SLC11A2 TNFAIP6 DEK ATF4 OASL BCL2A1 PDIA4 FCER1G CCR1 CD14 FPR1 PTGER4 BCL2L1 UCP2 LYN SP100 CAV1 IL15 STAB1 LTF SUSD6 WNT5A STAT1 GADD45A CD58 GBP1 IRF1 TMBIM6 S100A8 BACH1 PDPN GBP2 S100A9 IFI16 HLA-DPA1 A2M CD55 AIF1 HLA-G HLA-A APOBEC3G LILRA2 ALOX5 SLC11A1 TNFRSF1B RHOA RAB27A IL4R PTPRC B4GALT1 IRAK3 ANGPT2 PTGS1 TSPO ELF4 COTL1 NAMPT UBE2D3 SH2…
1.76187e-20	42	594	Neutrophil activation	FCER1G IL15 CD300A LILRA2 LTF ALOX5 MVP SLC11A1 SERPINB1 RNASET2 CD44 TNFRSF1B RHOA RAB27A FCGR2B PTPRC B4GALT1 LYZ CMTM6 SNAP23 MAGT1 COTL1 CTSH CD58 VAMP8 NPC2 TNFAIP6 CD93 SLC2A5 FCGR2A S100A8 CTSS S100A11 S100A9 FABP5 B2M CD14 FPR1 CD55 SERPINA1 HLA-C PECAM1
2.82299e-20	42	603	Granulocyte activation	FCER1G IL15 CD300A LILRA2 LTF ALOX5 MVP SLC11A1 SERPINB1 RNASET2 CD44 TNFRSF1B RHOA RAB27A FCGR2B PTPRC B4GALT1 LYZ CMTM6 SNAP23 MAGT1 COTL1 CTSH CD58 VAMP8 NPC2 TNFAIP6 CD93 SLC2A5 FCGR2A S100A8 CTSS S100A11 S100A9 FABP5 B2M CD14 FPR1 CD55 SERPINA1 HLA-C PECAM1
3.65948e-20	58	1242	Innate immune response	RIPK2 FCER1G CD14 SP100 LTF WNT5A STAT1 CD58 GBP1 GBP2 IFI16 HLA-DPA1 A2M HLA-G HLA-A APOBEC3G LILRA2 SLC11A1 RAB27A IRAK3 ELF4 CD46 IRF1 OASL S100A8 CEBPG LY96 VSIG4 S100A9 TNIP2 ISG20 C1QB C1QA CD55 PCBP2 AIF1 NAIP LYN LSM14A CAV1 CASP1 CD300A PLSCR1 CD44 IFNGR1 FCGR2B UBE2D3 TRIM22 CTSS B2M HLA-DRB1 HLA-DQA1 FCGR1B HLA-DRA HLA-C HLA-B IRF9 PSMB9
4.28375e-20	43	647	Myeloid leukocyte mediated immunity	LYN CD300A WDR1 IL4R FCER1G SNAP23 VAMP8 LTF ALOX5 MVP SLC11A1 SERPINB1 RNASET2 CD44 TNFRSF1B RHOA RAB27A FCGR2B PTPRC B4GALT1 LYZ CMTM6 MAGT1 COTL1 CTSH CD58 NPC2 TNFAIP6 CD93 SLC2A5 FCGR2A S100A8 CTSS S100A11 S100A9 FABP5 B2M CD14 FPR1 CD55 SERPINA1 HLA-C PECAM1
6.6245e-20	77	2220	Vesicle-mediated transport	RAB27A SNAP23 KDELR3 KDELR2 CCZ1B FCER1G ARF6 LYN FCGR2B PTPRC CAV2 CAV1 SEC24A CCR1 IL15 CD300A ADRB2 PECAM1 SLC11A1 MSR1 LY75 JMJD6 IL4R MYH9 DENND3 WNT5A VAMP8 DAB2 TGFBR2 CD14 BCL2L1 PTEN CD163 CDC42SE1 AIF1 B2M CMTM6 MYO1E PDCD6IP RACK1 CD93 STAB1 LTF ALOX5 MVP SERPINB1 RNASET2 CD44 TNFRSF1B RHOA WDR1 B4GALT1 LYZ MAGT1 COTL1 CTSH CD58 NPC2 SRGN TNFAIP6 ARPC1B CSNK1D SLC2A5 FCGR2A S100A8 TAGL…
7.71553e-20	51	965	Leukocyte mediated immunity	FCER1G HLA-G LYN B2M CD300A CD55 HLA-B HLA-A SLC11A1 TNFRSF1B RAB27A WDR1 IL4R PTPRC CTSH CD46 CEBPG C1QB C1QA SNAP23 VAMP8 FCGR2B HLA-DRB1 LTF ALOX5 MVP SERPINB1 RNASET2 CD44 RHOA B4GALT1 LYZ CMTM6 MAGT1 COTL1 CD58 NPC2 TNFAIP6 CD93 SLC2A5 FCGR2A S100A8 CTSS S100A11 S100A9 FABP5 CD14 FPR1 SERPINA1 HLA-C PECAM1
8.31337e-20	71	1909	Regulation of immune system process	FCER1G IL6R CD14 FPR1 HLA-G LYN LCP2 FCGR2B PTPRC CTSH RIPK2 CAV1 WNT5A CD46 TWSG1 TGFBR2 IFI16 CCR1 B2M CD300A PTGER4 A2M CD55 MAFB AIF1 HLA-B HLA-A APOBEC3G LILRA2 SLC11A1 TNFRSF1B RHOA IL4R IRAK3 TMEM176B IL1RL1 ELF1 IRF1 TMBIM6 LY96 KLF10 VSIG4 IL15 TNIP2 C1QB C1QA HCLS1 FCGR1B LSM14A STAT1 LTF GBP1 VAMP8 HLA-DPA1 STAT3 PLSCR1 PCBP2 HLA-DRB1 IFNGR1 UBE2D3 CLEC2B ARPC1B FCGR2A S100A8 CTSS S100…
9.96144e-20	47	815	Leukocyte activation involved in immune response	FCER1G LYN CD46 CD300A LILRA2 SLC11A1 RAB27A IL4R PTPRC RIPK2 STAT3 PTGER4 SNAP23 VAMP8 LTF ALOX5 MVP SERPINB1 RNASET2 CD44 TNFRSF1B RHOA FCGR2B B4GALT1 LYZ CMTM6 MAGT1 COTL1 CTSH CD58 NPC2 TNFAIP6 CD93 SLC2A5 FCGR2A S100A8 CTSS S100A11 S100A9 FABP5 B2M CD14 FPR1 CD55 SERPINA1 HLA-C PECAM1
9.96144e-20	42	632	Leukocyte degranulation	LYN CD300A RAB27A IL4R FCER1G SNAP23 VAMP8 LTF ALOX5 MVP SLC11A1 SERPINB1 RNASET2 CD44 TNFRSF1B RHOA FCGR2B PTPRC B4GALT1 LYZ CMTM6 MAGT1 COTL1 CTSH CD58 NPC2 TNFAIP6 CD93 SLC2A5 FCGR2A S100A8 CTSS S100A11 S100A9 FABP5 B2M CD14 FPR1 CD55 SERPINA1 HLA-C PECAM1
1.12969e-19	47	819	Cell activation involved in immune response	FCER1G LYN CD46 CD300A LILRA2 SLC11A1 RAB27A IL4R PTPRC RIPK2 STAT3 PTGER4 SNAP23 VAMP8 LTF ALOX5 MVP SERPINB1 RNASET2 CD44 TNFRSF1B RHOA FCGR2B B4GALT1 LYZ CMTM6 MAGT1 COTL1 CTSH CD58 NPC2 TNFAIP6 CD93 SLC2A5 FCGR2A S100A8 CTSS S100A11 S100A9 FABP5 B2M CD14 FPR1 CD55 SERPINA1 HLA-C PECAM1
1.43626e-19	42	640	Myeloid cell activation involved in immune response	FCER1G LYN CD300A LILRA2 IL4R SNAP23 VAMP8 LTF ALOX5 MVP SLC11A1 SERPINB1 RNASET2 CD44 TNFRSF1B RHOA RAB27A PTPRC B4GALT1 LYZ CMTM6 MAGT1 COTL1 CTSH CD58 NPC2 TNFAIP6 CD93 SLC2A5 FCGR2A S100A8 CTSS S100A11 S100A9 FABP5 B2M CD14 FPR1 CD55 SERPINA1 HLA-C PECAM1
2.84402e-19	40	583	Neutrophil activation involved in immune response	FCER1G LILRA2 LTF ALOX5 MVP SLC11A1 SERPINB1 RNASET2 CD44 TNFRSF1B RHOA RAB27A PTPRC B4GALT1 LYZ CMTM6 SNAP23 MAGT1 COTL1 CTSH CD58 VAMP8 NPC2 TNFAIP6 CD93 SLC2A5 FCGR2A S100A8 CTSS S100A11 S100A9 FABP5 B2M CD300A CD14 FPR1 CD55 SERPINA1 HLA-C PECAM1

### Sheet: NAc Magenta
Enrichment FDR	Genes in list	Total genes	Functional Category	Genes
2.95377e-19	146	3536	Cellular response to chemical stimulus	POMT2 MT3 TGFB2 PPARD HSPA9 NFE2L2 PRDX6 NCOA3 MT2A SAFB2 SSTR4 IFITM3 ACKR3 SHC1 JAK1 MAPKAPK2 CXCL1 ANXA5 MT1E JUN SHMT2 IFITM2 IFITM1 MT1X MT1H MT1M MT1HL1 EDN1 GSTP1 HIF1A ADAM17 UBR2 LTBP1 TMEM161A HYAL2 FGFR1 MKNK2 NFKBIA LIFR IL1R1 HDAC1 LGALS3 IL6ST SYNCRIP LMO2 AGT KLF4 YAP1 TMBIM6 ERBB2 ITPKB RHOB TIPARP HMGB2 F2RL1 CTNNB1 STAT3 AQP4 RELA CDH5 CLDN5 CIB1 ZFP36L1 WWOX AQP1 CFLAR GCLM YBX…
4.78958e-19	145	3547	Response to organic substance	POMT2 TGFB2 TIMP1 PPARD HSPA9 NCOA3 SAFB2 SSTR4 IFITM3 TIMP4 SHC1 JAK1 MAPKAPK2 CXCL1 ANXA5 RELA JUN SHMT2 IFITM2 IFITM1 IGF2R EDN1 GSTP1 HIF1A UBR2 LTBP1 TMEM161A HYAL2 FGFR1 MT3 NFKBIA LIFR IL1R1 HDAC1 CLU IL6ST SYNCRIP LMO2 AGT CALCOCO2 KLF4 YAP1 TMBIM6 ERBB2 MCL1 OSMR ADAM17 FZD5 TIPARP F2RL1 CTNNB1 STAT3 AQP4 CDH5 SOX2 CLDN5 CIB1 ZFP36L1 WWOX AQP1 CFLAR GCLM YBX1 NEO1 TNFRSF1A ROCK1 ACACB IT…
4.78958e-19	129	2938	Cellular response to organic substance	POMT2 TGFB2 PPARD HSPA9 NCOA3 SAFB2 SSTR4 IFITM3 SHC1 JAK1 MAPKAPK2 CXCL1 ANXA5 JUN SHMT2 IFITM2 IFITM1 EDN1 GSTP1 HIF1A UBR2 LTBP1 HYAL2 FGFR1 MT3 NFKBIA LIFR IL1R1 HDAC1 IL6ST SYNCRIP LMO2 AGT KLF4 YAP1 TMBIM6 ERBB2 TIPARP F2RL1 CTNNB1 STAT3 AQP4 RELA CDH5 CLDN5 CIB1 ZFP36L1 WWOX AQP1 CFLAR GCLM YBX1 NEO1 TNFRSF1A ITGA6 LGALS1 FOXF1 CSK PTN SPARC NFE2L2 CTH DUSP1 SOX4 MAX ID1 CHI3L1 COL4A2 CD63…
3.12369e-15	85	1657	Regulation of apoptotic process	CFLAR TGFB2 TNFRSF10B MCL1 ANXA5 IGF2R GSTP1 MT3 GADD45B HIF1A BCL6 LGALS3 AGT KLF4 RPS6 TMBIM6 NACC2 CAST ANGPTL4 CTNNB1 RELA PHLDA3 SOX2 RPS27L AQP1 GCLM GNAI3 TNFRSF1A ROCK1 HYAL2 FGFR1 EDN1 NTSR1 TIMP1 STK3 PTN PPARD NFE2L2 HDAC1 CTH DUSP1 CLU ID1 NES YAP1 SERBP1 ITPKB RHOB DLG5 BAG3 TSC22D3 HMGB2 SERPINB9 PTEN CEBPB NUPR1 JUN CIB1 WWOX TGM2 TXNIP ITGA6 TMEM161A GOLPH3 SOX4 SIK1 ACKR3 SHC1 IT…
6.00869e-15	85	1681	Regulation of programmed cell death	CFLAR TGFB2 TNFRSF10B MCL1 ANXA5 IGF2R GSTP1 MT3 GADD45B HIF1A BCL6 LGALS3 AGT KLF4 RPS6 TMBIM6 NACC2 CAST ANGPTL4 CTNNB1 RELA PHLDA3 SOX2 RPS27L AQP1 GCLM GNAI3 TNFRSF1A ROCK1 HYAL2 FGFR1 EDN1 NTSR1 TIMP1 STK3 PTN PPARD NFE2L2 HDAC1 CTH DUSP1 CLU ID1 NES YAP1 SERBP1 ITPKB RHOB DLG5 BAG3 TSC22D3 HMGB2 SERPINB9 PTEN CEBPB NUPR1 JUN CIB1 WWOX TGM2 TXNIP ITGA6 TMEM161A GOLPH3 SOX4 SIK1 ACKR3 SHC1 IT…
1.42659e-14	157	4507	Response to stress	VCL PLEK POMT2 TNFRSF1A MT3 STK3 SASH1 PPARD HSPA9 BCL6 NFE2L2 PRDX6 MT2A BST2 PRCP IFITM3 SIK1 MCL1 PDIA4 MAPKAPK2 CXCL1 HMGB2 ANXA5 MT1E RELA SHMT2 IFITM2 P4HB IFITM1 MT1X H2AFX MT1H MT1M AQP1 MT1HL1 IL6ST OSMR GCLM TMEM161A HYAL2 EDN1 GSTP1 TGFB2 GADD45B HIF1A NFKBIA VWF CLU TNFRSF10B F13A1 SOX4 ITGB4 MDFIC SYNCRIP CALCOCO2 YAP1 TMBIM6 ERBB2 TMCO1 RHOB NACC2 SERPING1 ADAM17 BAG3 F2RL1 CRK DDIT…
1.95688e-14	96	2106	Apoptotic process	CFLAR TGFB2 TNFRSF10B MCL1 ANXA5 CASP7 IGF2R CLU GSTP1 MT3 GADD45B HIF1A BCL6 LGALS3 AGT KLF4 RPS6 TMBIM6 NACC2 BAG3 CAST ANGPTL4 CTNNB1 RELA PHLDA3 SOX2 RPS27L AQP1 GCLM GNAI3 TNFRSF1A ROCK1 HYAL2 FGFR1 EDN1 MKNK2 LGALS1 NTSR1 TIMP1 STK3 PPP2CB PTN PPARD NFE2L2 HDAC1 CTH DUSP1 MAX ID1 NES CHI3L1 DRAM1 YAP1 SERBP1 ITPKB RHOB EAF2 DLG5 TSC22D3 NCSTN FZD5 AIMP1 HMGB2 DDIT4 SERPINB9 PTEN CEBPB NUPR1…
2.03807e-14	127	3287	Cell surface receptor signaling pathway	TSPAN6 CFLAR FGFR1 TGFB2 CSK CD81 TNFRSF10B ITGB4 COL4A2 CD63 PELI2 ERBB2 IFITM3 MCL1 SHC1 JAK1 MAPKAPK2 FZD5 CXCL1 FZD6 YES1 IFITM2 IFITM1 PLXNB2 ANXA4 EDN1 GSTP1 HIF1A CTNNB1 WWTR1 LTBP1 MT3 NFKBIA PTN KANK1 LIFR IL1R1 PLEK LGALS3 IL6ST MDFIC AGT ADAM17 BAG3 RBPMS F2RL1 CRK STAT3 PTEN MYD88 RELA JUN CDH5 SOX2 CLDN5 WWOX GCLM NEO1 TNFRSF1A HYAL2 ITGA6 MKNK2 NTSR1 FOXF1 STK3 IFT20 ADGRG6 BCL6 HDA…
2.05977e-14	88	1835	Regulation of cell death	CFLAR TGFB2 TNFRSF10B MCL1 ANXA5 IGF2R GSTP1 MT3 GADD45B HIF1A BCL6 CLU LGALS3 AGT KLF4 RPS6 TMBIM6 NACC2 CAST ANGPTL4 CTNNB1 RELA PHLDA3 SOX2 RPS27L AQP1 GCLM GNAI3 TNFRSF1A ROCK1 HYAL2 FGFR1 EDN1 NTSR1 TIMP1 STK3 PTN PPARD NFE2L2 HDAC1 CTH DUSP1 SOX4 ID1 NES YAP1 SERBP1 ITPKB RHOB DYNLT1 DLG5 BAG3 TSC22D3 HMGB2 STAT3 SERPINB9 PTEN CEBPB NUPR1 JUN CIB1 WWOX TGM2 TXNIP ITGA6 TMEM161A GOLPH3 RRAS2…
2.61417e-13	76	1506	Cell migration	NEDD9 SDC4 ITGB4 CD63 PRCP RHOB ACKR3 RHOC CXCL1 PLXNB2 ADAM17 ROCK1 HYAL2 FGFR1 EDN1 TGFB2 SASH1 SPARC PODXL BST2 LGALS3 AGT KLF4 AIMP1 HMGB2 F2RL1 PRKX ADGRG1 PECAM1 VCL GSTP1 ASAP3 ITGA6 HIF1A FOXF1 PTN CD81 PPARD DPYSL3 IL1R1 NFE2L2 PALLD SSTR4 SWAP70 RRAS2 ITGA5 CRK CTNNB1 STAT3 PTEN JUN CIB1 PARVA MAPRE1 TIMP1 KANK1 GOLPH3 DUSP1 DLG5 FAM107A MYD88 IFITM1 RAB13 DDIT4 SCYL3 PLPP1 SLC7A5 TNFRS…
1.05717e-12	104	2561	Response to external stimulus	PPARD BCL6 PALLD BST2 IFITM3 SIK1 ACKR3 CXCL1 ANXA5 JUN IFITM2 IFITM1 PLXNB2 IL6ST OSMR ADAM17 HYAL2 FGFR1 NFKBIA ZC3HAV1 LGALS3 TMBIM6 SERPING1 FZD5 HMGB2 F2RL1 CRK DDIT4 IRF2 SERPINB9 IRF7 RPL39 AQP1 CFLAR GCLM NEO1 TNFRSF1A ACACB EDN1 GSTP1 CD59 MT3 RGS1 ITGA6 ST13 NTSR1 FOXF1 PTN CD81 SPARC IL1R1 PLEK NFE2L2 HMGCL SLC2A1 MT2A VASP MAX CHSY1 SWAP70 AGT KLF4 ERBB2 GPR17 TNIP1 PSPH BAG3 SLC16A1 …
1.05717e-12	96	2257	Programmed cell death	CFLAR TGFB2 TNFRSF10B MCL1 ANXA5 CASP7 IGF2R CLU GSTP1 MT3 GADD45B HIF1A BCL6 LGALS3 AGT KLF4 RPS6 TMBIM6 NACC2 BAG3 CAST ANGPTL4 CTNNB1 RELA PHLDA3 SOX2 RPS27L AQP1 GCLM GNAI3 TNFRSF1A ROCK1 HYAL2 FGFR1 EDN1 MKNK2 LGALS1 NTSR1 TIMP1 STK3 PPP2CB PTN PPARD NFE2L2 HDAC1 CTH DUSP1 MAX ID1 NES CHI3L1 DRAM1 YAP1 SERBP1 ITPKB RHOB EAF2 DLG5 TSC22D3 NCSTN FZD5 AIMP1 HMGB2 DDIT4 SERPINB9 PTEN CEBPB NUPR1…
1.57761e-12	79	1670	Cell motility	NEDD9 SDC4 ITGB4 CD63 PRCP RHOB ACKR3 RHOC CXCL1 ANXA5 PLXNB2 ADAM17 ROCK1 HYAL2 FGFR1 EDN1 TGFB2 SASH1 SPARC PODXL BST2 LGALS3 AGT KLF4 AIMP1 HMGB2 F2RL1 CRK PRKX ADGRG1 PECAM1 VCL GSTP1 ASAP3 ITGA6 HIF1A PLTP FOXF1 PTN CD81 PPARD DPYSL3 IL1R1 NFE2L2 PALLD SSTR4 SWAP70 RRAS2 ITGA5 CTNNB1 STAT3 PTEN JUN CIB1 PARVA MAPRE1 TIMP1 KANK1 GOLPH3 DUSP1 DLG5 FAM107A MYD88 IFITM1 RAB13 DDIT4 SCYL3 PLPP1 S…
1.57761e-12	79	1670	Localization of cell	NEDD9 SDC4 ITGB4 CD63 PRCP RHOB ACKR3 RHOC CXCL1 ANXA5 PLXNB2 ADAM17 ROCK1 HYAL2 FGFR1 EDN1 TGFB2 SASH1 SPARC PODXL BST2 LGALS3 AGT KLF4 AIMP1 HMGB2 F2RL1 CRK PRKX ADGRG1 PECAM1 VCL GSTP1 ASAP3 ITGA6 HIF1A PLTP FOXF1 PTN CD81 PPARD DPYSL3 IL1R1 NFE2L2 PALLD SSTR4 SWAP70 RRAS2 ITGA5 CTNNB1 STAT3 PTEN JUN CIB1 PARVA MAPRE1 TIMP1 KANK1 GOLPH3 DUSP1 DLG5 FAM107A MYD88 IFITM1 RAB13 DDIT4 SCYL3 PLPP1 S…
6.73244e-12	98	2415	Cell death	CFLAR TGFB2 TNFRSF10B MCL1 ANXA5 CASP7 IGF2R CLU GSTP1 MT3 GADD45B HIF1A BCL6 LGALS3 AGT KLF4 RPS6 TMBIM6 NACC2 BAG3 CAST ANGPTL4 CTNNB1 RELA PHLDA3 SOX2 RPS27L AQP1 GCLM GNAI3 TNFRSF1A ROCK1 HYAL2 FGFR1 EDN1 MKNK2 LGALS1 NTSR1 TIMP1 STK3 PPP2CB PTN PPARD NFE2L2 HDAC1 CTH DUSP1 SOX4 MAX ID1 NES CHI3L1 DRAM1 YAP1 SERBP1 ITPKB RHOB EAF2 DYNLT1 DLG5 TSC22D3 NCSTN FZD5 AIMP1 HMGB2 DDIT4 STAT3 SERPINB…
6.73244e-12	56	966	Negative regulation of apoptotic process	CFLAR MCL1 GSTP1 MT3 HIF1A LGALS3 KLF4 TMBIM6 CAST ANGPTL4 RELA AQP1 GCLM GNAI3 ROCK1 EDN1 TIMP1 PPARD BCL6 NFE2L2 HDAC1 CTH DUSP1 ID1 NES RPS6 YAP1 ITPKB BAG3 TSC22D3 HMGB2 CTNNB1 SERPINB9 PTEN CEBPB NUPR1 JUN CIB1 TMEM161A ITGA6 NTSR1 GOLPH3 CLU ACKR3 SHC1 ITGA5 STAT3 PTTG1IP NFKBIA HSPA9 TNFRSF10B IL6ST ANXA5 MYD88 IRF7 ANXA4
7.81422e-12	43	603	Blood vessel morphogenesis	PRCP APOLD1 HIF1A CTNNB1 TGFB2 SPARC COL4A2 KLF4 ADGRG1 FGFR1 EDN1 FOXF1 PTN NFE2L2 SOX4 ID1 CHI3L1 AGT YAP1 RHOB ACKR3 SHC1 ITGA5 FZD5 TIPARP AIMP1 ANGPTL4 STAT3 PTEN JUN PRKX CIB1 ZFP36L1 COL4A1 PARVA PECAM1 SAT1 JAK1 CDH5 ROCK1 SASH1 AQP1 ERBB2
9.54681e-12	47	716	Response to wounding	VCL PLEK PRCP ANXA5 VWF F13A1 ITGB4 ERBB2 F2RL1 CRK ZFP36L1 CFLAR LGALS1 HIF1A TIMP1 FOXF1 PTN CD81 PPARD SPARC DPYSL3 NFE2L2 SDC4 MAX PTPN12 KLF4 YAP1 MYOF SERPING1 FZD6 PTEN JUN SOX2 PROS1 PAPSS2 PECAM1 TGFB2 ADAM17 ITGA5 KANK1 RHOC EDN1 CD59 HDAC1 AIMP1 IRF2 MAFF
9.62321e-12	52	860	Tube morphogenesis	PRCP APOLD1 HIF1A CTNNB1 TGFB2 SPARC COL4A2 AGT KLF4 PRKX ADGRG1 FGFR1 EDN1 FOXF1 STK3 PTN NFE2L2 SDC4 SOX4 VASP ID1 CHI3L1 YAP1 RHOB ACKR3 DLG5 SHC1 ITGA5 FZD5 TIPARP AIMP1 FZD6 ANGPTL4 STAT3 PTEN RPS7 JUN CIB1 ZFP36L1 COL4A1 PLXNB2 PARVA TGM2 PECAM1 SAT1 JAK1 CDH5 ROCK1 SASH1 AQP1 PODXL ERBB2
1.17197e-11	125	3529	Regulation of signal transduction	TSPAN6 LGALS1 BST2 RHOC CFLAR MT3 TGFB2 GADD45B CSK SASH1 DUSP1 SAFB2 IL6ST ERBB2 SIK1 MCL1 GPR17 SHC1 DHRS3 F2RL1 EDN1 GSTP1 HIF1A WWTR1 LTBP1 HYAL2 FGFR1 BRAP KANK1 CD81 PLEK HDAC1 LGALS3 MDFIC AGT YAP1 PLCE1 TMBIM6 PELI2 TNIP1 NACC2 ADAM17 RBPMS CRK RELA PHLDA3 SOX2 CIB1 WWOX GCLM GNAI3 NEO1 RGS1 NFKBIA NTSR1 TIMP1 STK3 PPP2CB PTN IFT20 PPARD BCL6 IL1R1 CTH SOX4 ID1 CHSY1 SSTR4 CHI3L1 CD63 KLF…

### Sheet: NAc Darkgreen
Enrichment FDR	Genes in list	Total genes	Functional Category	Genes
3.69483e-06	194	4662	Macromolecule modification	CRLF1 LYPLA2 PHF20 PRKCH PIK3CB CDK17 KARS SLK FTSJ1 PIGB KLHL20 FKBP1A USP48 VRK1 PAK5 CDK5RAP1 UBE2I UBR5 GAR1 PRMT8 UBE3A ST3GAL5 THADA UCHL3 FKBP1B NAA60 INHBA WWP1 ARPP19 STK26 DPM2 SDCBP CCNG2 NTRK3 UFC1 NHP2 RNF144A CCNO AUTS2 SPRY1 CDK5 PIGO RPUSD2 PKIG OTUD3 SIK2 B3GNT2 TADA3 CCL19 ANKLE2 SUMO3 HDAC2 PELI1 MAP3K5 PPP2R2A UBA52 RNF115 SENP3-EIF4A1 MYCBP2 RNF10 JADE2 LMO3 EXOSC5 ERC1 MAPK1…
1.32086e-05	182	4434	Cellular protein modification process	CRLF1 LYPLA2 PHF20 PRKCH PIK3CB CDK17 KARS SLK PIGB KLHL20 FKBP1A USP48 VRK1 PAK5 CDK5RAP1 UBE2I UBR5 PRMT8 UBE3A ST3GAL5 UCHL3 FKBP1B NAA60 INHBA WWP1 ARPP19 STK26 DPM2 SDCBP CCNG2 NTRK3 UFC1 RNF144A CCNO AUTS2 SPRY1 CDK5 PIGO PKIG OTUD3 SIK2 B3GNT2 TADA3 CCL19 ANKLE2 SUMO3 HDAC2 PELI1 MAP3K5 PPP2R2A UBA52 RNF115 SENP3-EIF4A1 MYCBP2 RNF10 JADE2 LMO3 ERC1 MAPK1 VCPKMT NECAB2 BFAR NBN FBXL15 MMD I…
1.32086e-05	116	2474	Nervous system development	SLITRK3 YWHAZ ZNF430 CALM1 NDUFS3 GAS7 SS18L2 NNAT FRY SEMA3A DCT RTN4 BHLHE40 WNT2B STK26 NTRK3 EFNA3 NPTN AUTS2 PPP1R9A HEY1 CDK5 NDEL1 SEMA4A MMD INHBA LRP12 ATP2B2 ROBO1 ANKLE2 MYCBP2 ETV1 JADE2 HEXB EML1 PICALM RAP1GAP ACTL6B RARB SMARCA2 NCOA1 GNAO1 MAPK1 ALKBH1 MTHFD1 CXCL12 RGS9 GABRA4 FIG4 SRF CDH9 UBE3A RGS2 ARID1A MYB FKBP1B EGR2 BCL11B RNF6 CHN1 CAMSAP1 ARHGEF9 UTP3 ARNTL SDCBP PPP3CA…
1.32086e-05	182	4434	Protein modification process	CRLF1 LYPLA2 PHF20 PRKCH PIK3CB CDK17 KARS SLK PIGB KLHL20 FKBP1A USP48 VRK1 PAK5 CDK5RAP1 UBE2I UBR5 PRMT8 UBE3A ST3GAL5 UCHL3 FKBP1B NAA60 INHBA WWP1 ARPP19 STK26 DPM2 SDCBP CCNG2 NTRK3 UFC1 RNF144A CCNO AUTS2 SPRY1 CDK5 PIGO PKIG OTUD3 SIK2 B3GNT2 TADA3 CCL19 ANKLE2 SUMO3 HDAC2 PELI1 MAP3K5 PPP2R2A UBA52 RNF115 SENP3-EIF4A1 MYCBP2 RNF10 JADE2 LMO3 ERC1 MAPK1 VCPKMT NECAB2 BFAR NBN FBXL15 MMD I…
1.61704e-05	12	54	Response to bronchodilator	CCL19 RGS9 ASIC1 RGS2 PDE1B PPP3CA DRD2 FOXO1 RANBP2 DRD1 HDAC2 CALM1
1.61704e-05	10	35	Response to amphetamine	RGS9 ASIC1 RGS2 PDE1B PPP3CA DRD2 RANBP2 DRD1 HDAC2 CALM1
2.35185e-05	62	1067	Cell morphogenesis	GAS7 SS18L2 FRY SEMA3A COCH CAP2 CDH9 SLITRK3 STK26 CDH11 EFNA3 CDH8 CDH12 NPTN AUTS2 CDK5 SEMA4A QRICH1 RTN4 ITGAV ROBO1 MYCBP2 ETV1 PLEKHO1 JADE2 HEXB PICALM CXCL12 MAPK14 SRF COL4A3BP UBE3A EGR2 BCL11B RNF6 CHN1 PPP3CA NTRK3 VLDLR DRD2 TIAM1 PPP1R9A DMTN KALRN ARPC2 NDEL1 B3GNT2 SIPA1L1 OPA1 PSMB10 LGI1 CAMSAP1 DIAPH1 CDHR1 DLC1 PDZD8 P2RY1 LYPLA2 PIK3CB RAP1GAP MAPK1 PDLIM7
3.79301e-05	11	49	Response to amine	RGS9 ASIC1 RGS2 PDE1B PPP3CA DRD2 RANBP2 DRD1 UROS HDAC2 CALM1
4.7354e-05	65	1172	Cellular component morphogenesis	GAS7 SS18L2 FRY SEMA3A COCH CAP2 CDH9 SLITRK3 STK26 CDH11 EFNA3 CDH8 CDH12 NPTN AUTS2 CDK5 SEMA4A QRICH1 RTN4 ITGAV ROBO1 MYCBP2 ETV1 PLEKHO1 JADE2 HEXB PICALM CXCL12 MAPK14 FIG4 SRF COL4A3BP UBE3A EGR2 BCL11B RNF6 CHN1 PPP3CA NTRK3 VLDLR DRD2 TIAM1 PPP1R9A DMTN KALRN ARPC2 NDEL1 B3GNT2 AGFG1 SIPA1L1 OPA1 PSMB10 ACTN2 LGI1 CAMSAP1 DIAPH1 CDHR1 DLC1 PDZD8 P2RY1 LYPLA2 PIK3CB RAP1GAP MAPK1 PDLIM7
6.9172e-05	42	627	Behavior	AUTS2 TAC1 ETV1 HEXB PICALM NCOA1 GNAO1 PAK5 CALB1 CXCL12 ASIC1 FIG4 SRF EGR2 PDE1B ATP8A1 MEIS2 ADCY3 NCOA2 HTR2C CRH DRD2 SORCS3 NPTN DGKI KALRN NPY5R CDK5 RGS14 KCNAB1 P2RY1 PENK ABAT PLA2G6 DRD1 HDAC2 APRT DDO ETV5 DCTN1 MAPK1 VLDLR
0.000210318	36	519	Regulation of GTPase activity	TBC1D17 TBC1D30 SGSM2 CCL19 RAP1GAP NTRK3 TIAM1 RASGRP1 RGS7 ARL2 GNAO1 EIF5 SEC23B CHN2 AGFG2 RGS9 RGS2 DOCK4 CHN1 ARRB1 RGS20 ASAP2 RANBP2 DGKI RGS12 KALRN RRP1B RACGAP1 SPRY1 DLC1 NDEL1 RGS14 AGFG1 SIPA1L1 DENND1B PICALM
0.000217251	139	3351	Positive regulation of nitrogen compound metabolic process	CRLF1 DBF4 SS18L2 KARS SLK RARB NCOA1 PAK5 ZNF516 ERLIN1 E2F3 ZBTB24 MYB INHBA WWP1 BCL11B LPIN1 STK26 EGR4 SDCBP NCOA2 NTRK3 ASXL2 FOXO1 RNF144A AUTS2 HEY1 LDB2 CCL19 ANKLE2 EGR3 HDAC2 MAP3K5 SMAD1 NDUFA13 MYCBP2 ETV1 RNF10 PICALM SMARCA2 FKBP1A FUS MAPK1 KLF5 NECAB2 UBE2I NBN CREB3 MLX MMD TPD52L1 SRF NR3C1 UBE3A PRDM2 ARID1A EGR2 ECD CNOT1 F12 HSPBP1 ARNTL MEIS2 LMO7 ARRB1 PPP3CA FTO HTR2C DLC…
0.000221999	24	272	Learning or memory	TAC1 PICALM PAK5 CALB1 ASIC1 SRF EGR2 PDE1B ATP8A1 MEIS2 ADCY3 CRH DRD2 SORCS3 NPTN DGKI KALRN CDK5 RGS14 KCNAB1 PLA2G6 DRD1 MAPK1 VLDLR
0.000246826	17	149	Learning	TAC1 PAK5 ASIC1 SRF PDE1B ATP8A1 MEIS2 ADCY3 CRH DRD2 SORCS3 NPTN DGKI KALRN CDK5 RGS14 DRD1
0.000246826	39	598	Cell morphogenesis involved in neuron differentiation	SS18L2 SEMA3A SLITRK3 EFNA3 NPTN AUTS2 CDK5 SEMA4A RTN4 ROBO1 MYCBP2 ETV1 PICALM CXCL12 SRF UBE3A EGR2 BCL11B RNF6 CHN1 PPP3CA NTRK3 CDH11 VLDLR DRD2 TIAM1 PPP1R9A KALRN NDEL1 B3GNT2 SIPA1L1 OPA1 LGI1 CDHR1 LYPLA2 PIK3CB RAP1GAP MAPK1 PDLIM7
0.000265229	56	1019	Response to organonitrogen compound	RRAGD ZNF106 LPIN1 FOXO1 UBQLN2 ERLIN1 DRD2 DMTN HLCS DRD1 RNF103 GCLC PDK2 TAC1 P2RX5 GNAO1 OSBPL8 KLF5 CXCL12 RGS9 CCDC47 ASIC1 MAPK14 OGG1 UBE3A RGS2 CRY2 EGR2 PDE1B PTPRE KL PPP3CA CRH RANBP2 TIAM1 CDK5 NDEL1 LPL PENK ABAT UROS HDAC2 CALM1 OPA1 APRT PPP2R2A ACTN2 MAPK1 DIAPH1 MIA3 UBXN1 P2RY1 EIF2B1 SIK2 ADCY3 AP3S1
0.000265229	32	445	Positive regulation of GTPase activity	TBC1D17 TBC1D30 SGSM2 CCL19 RAP1GAP NTRK3 TIAM1 RASGRP1 RGS7 GNAO1 EIF5 SEC23B CHN2 AGFG2 RGS9 RGS2 DOCK4 CHN1 ARRB1 RGS20 ASAP2 RANBP2 RGS12 KALRN RACGAP1 DLC1 NDEL1 RGS14 AGFG1 SIPA1L1 DENND1B PICALM
0.000269745	42	680	Plasma membrane bounded cell projection morphogenesis	GAS7 SS18L2 SEMA3A SLITRK3 STK26 EFNA3 NPTN AUTS2 CDK5 SEMA4A RTN4 ROBO1 MYCBP2 ETV1 PLEKHO1 JADE2 PICALM CXCL12 SRF UBE3A EGR2 BCL11B RNF6 CHN1 PPP3CA NTRK3 CDH11 VLDLR DRD2 TIAM1 PPP1R9A KALRN NDEL1 B3GNT2 SIPA1L1 OPA1 LGI1 LYPLA2 PIK3CB RAP1GAP MAPK1 PDLIM7
0.000269745	10	52	Nuclear envelope organization	LEMD3 ANKLE2 UBXN2B NDEL1 CHMP2A DCTN1 VRK1 PPP2R1A LPIN1 PPP2R2A
0.000269745	12	78	Associative learning	TAC1 ASIC1 SRF PDE1B MEIS2 ADCY3 CRH DRD2 NPTN CDK5 RGS14 DRD1

### Sheet: NAc Skyblue
Enrichment FDR	Genes in list	Total genes	Functional Category	Genes
0.000298543	3	12	Positive regulation of vesicle fusion	ANXA1 ANXA2 PLA2G4A
0.00112463	7	513	Response to wounding	ANXA1 ANXA2 CD44 ID3 GFAP TNC MATN2
0.00182875	11	1855	Tissue development	MATN2 ANXA1 ANXA2 ID3 CD44 TNC ENAH DBI TRIM62 PLA2G4A ANGPT1
0.00182875	3	33	Regulation of vesicle fusion	ANXA1 ANXA2 PLA2G4A
0.00253384	7	745	Import into cell	ANXA1 ANXA2 ANGPT1 RABEP2 LGALS3BP GFAP SRPX
0.00253384	11	2007	Cell proliferation	ANXA1 ANXA2 TNC CUL4A SRPX GFAP ANGPT1 IRAK1 PLA2G4A APLNR DBI
0.00253384	8	1023	Positive regulation of cell proliferation	ANXA1 ANXA2 TNC CUL4A GFAP IRAK1 APLNR PLA2G4A
0.00253384	2	7	Positive regulation of prostaglandin biosynthetic process	ANXA1 PLA2G4A
0.00253384	10	1680	Regulation of cell proliferation	ANXA1 ANXA2 TNC CUL4A SRPX GFAP ANGPT1 IRAK1 PLA2G4A APLNR
0.00253384	3	41	Icosanoid biosynthetic process	ANXA1 MGST2 PLA2G4A
0.00260485	14	3522	Response to stress	ANXA1 IRAK1 CUL4A ANXA2 DBI LSM14A CD44 ID3 GFAP TNC TRIM62 MATN2 SRPX PLA2G4A
0.00263203	2	8	Positive regulation of unsaturated fatty acid biosynthetic process	ANXA1 PLA2G4A
0.00314675	3	59	Fatty acid derivative biosynthetic process	ANXA1 MGST2 PLA2G4A
0.00314675	8	1117	Epithelium development	ANXA1 ANXA2 ID3 CD44 TNC ENAH DBI ANGPT1
0.00322165	3	63	Neuron projection regeneration	GFAP MATN2 TNC
0.00322165	2	10	Regulation of prostaglandin biosynthetic process	ANXA1 PLA2G4A
0.00364065	2	11	Regulation of unsaturated fatty acid biosynthetic process	ANXA1 PLA2G4A
0.0046122	6	623	Endocytosis	ANXA1 ANXA2 ANGPT1 RABEP2 LGALS3BP SRPX
0.0046122	2	13	Endocardium development	ANXA2 ANGPT1
0.00546849	3	85	Vesicle fusion	ANXA1 ANXA2 PLA2G4A

### Sheet: NAc Darkorange
Enrichment FDR	Genes in list	Total genes	Functional Category	Genes
4.59801e-09	12	401	Cilium organization	MAK IFT57 IQCG MNS1 DNAAF1 WDR19 DNALI1 DNAI2 UNC119B CFAP44 RPGR SPAG1
4.59801e-09	12	383	Cilium assembly	MAK IQCG DNAAF1 DNALI1 DNAI2 UNC119B IFT57 MNS1 WDR19 CFAP44 RPGR SPAG1
1.74951e-07	12	584	Plasma membrane bounded cell projection assembly	MAK IQCG DNAAF1 DNALI1 DNAI2 UNC119B IFT57 MNS1 WDR19 CFAP44 RPGR SPAG1
1.74951e-07	12	597	Cell projection assembly	MAK IQCG DNAAF1 DNALI1 DNAI2 UNC119B IFT57 MNS1 WDR19 CFAP44 RPGR SPAG1
1.74951e-07	14	892	Organelle assembly	MAK IQCG DNAAF1 DNALI1 DNAI2 UNC119B MDM1 IFT57 MNS1 WDR19 CFAP44 RPGR CCDC69 SPAG1
2.42543e-07	6	62	Axoneme assembly	IQCG DNALI1 DNAI2 CFAP44 DNAAF1 SPAG1
2.01836e-06	6	90	Microtubule bundle formation	IQCG DNALI1 DNAI2 CFAP44 DNAAF1 SPAG1
2.4324e-06	12	789	Microtubule-based process	MAK IFT57 IQCG WDR19 DNALI1 DNAI2 DNAAF1 MDM1 CFAP44 CCDC69 SPAG1 RPGR
1.6442e-05	15	1589	Cell projection organization	MAK IFT57 IQCG MNS1 DNAAF1 WDR19 DNALI1 DNAI2 UNC119B SPAG6 FOLR1 RPGR CFAP44 BTG2 SPAG1
2.66655e-05	4	32	Axonemal dynein complex assembly	DNALI1 DNAI2 DNAAF1 SPAG1
6.49751e-05	14	1552	Plasma membrane bounded cell projection organization	MAK IFT57 IQCG MNS1 DNAAF1 WDR19 DNALI1 DNAI2 UNC119B FOLR1 CFAP44 RPGR BTG2 SPAG1
0.00017542	4	53	Intraciliary transport	MAK IFT57 WDR19 RPGR
0.000407454	3	21	Left/right pattern formation	IFT57 MNS1 DNAAF1
0.000723565	8	581	Microtubule cytoskeleton organization	IQCG DNALI1 DNAI2 MDM1 CFAP44 DNAAF1 CCDC69 SPAG1
0.000911426	6	292	Microtubule-based movement	MAK IFT57 WDR19 DNAI2 DNAAF1 RPGR
0.00104276	7	451	Pattern specification process	DNAAF1 FOLR1 IFT57 MNS1 WDR19 BTG2 DNAI2
0.00118982	18	3309	Cellular component assembly	MAK IQCG DNAAF1 DNALI1 DNAI2 UNC119B GPC4 MDM1 IFT57 CD36 MNS1 WDR19 CFAP44 RPGR CCDC69 COL6A1 SPAG1 FOLR1
0.00264671	3	43	Nuclear-transcribed mRNA poly(A) tail shortening	SAMD4A TOB1 BTG2
0.00267458	4	120	Determination of left/right symmetry	DNAAF1 FOLR1 IFT57 DNAI2
0.00267458	18	3556	Cellular component biogenesis	MAK IQCG DNAAF1 DNALI1 DNAI2 UNC119B GPC4 MDM1 IFT57 CD36 MNS1 WDR19 CFAP44 RPGR CCDC69 COL6A1 SPAG1 FOLR1

### Sheet: NAc Purple
Enrichment FDR	log2 transform	Genes in list	Total genes	Functional Category	Genes
0.00552703	7.49928	33	1774	Cell-cell signaling	TLE2 SLC17A6 SYT17 WNT5A SULF1 CRHBP VIP DKK2 CDH2 KCNJ3 CDK14 ENSA CACNA1G PTGS2 FGFR1 SSH1 GNAS PACSIN2 DAAM1 PLCB4 PPP3CB CUX2 SOX4 VAMP1 NRG1 NRXN1 KCNN2 PDGFA HECW1 PCSK5 CITED1 NR4A2 PRKCA
0.00552703	7.49928	45	2905	Regulation of localization	HECW1 CACNA1G SYT17 PTP4A1 CRHBP VIP PDGFA HDAC6 PTPN3 FGFR1 KCNN2 ENSA IGFBP3 PRKCA AZIN1 NRG1 GAS6 CHP1 IPO5 PTGS2 SSH1 GNAS PACSIN2 PPP3CB CORO1C SEC24A DPYSL3 WNT5A SOX4 VAMP1 ASTN2 KCNJ6 KCNJ3 CDH2 NRXN1 RAP2B PHLDA2 COL18A1 GPR89B SPAG9 TM9SF4 SULF1 NR2F2 ATXN2 PIK3R3
0.0139357	6.16507	20	946	Regulation of cell motility	PTP4A1 PDGFA FGFR1 IGFBP3 PRKCA GAS6 PTGS2 SSH1 CORO1C DPYSL3 NRG1 RAP2B PHLDA2 COL18A1 SPAG9 HDAC6 WNT5A SULF1 NR2F2 PIK3R3
0.0139357	6.16507	2	2	Regulation of parathyroid hormone secretion	FGFR1 GNAS
0.0139357	6.16507	7	126	Regulation of endothelial cell proliferation	SULF1 VIP FGFR1 WNT5A PRKCA NR2F2 NRAS
0.0139357	6.16507	20	883	Regulation of cell migration	PTP4A1 PDGFA FGFR1 IGFBP3 PRKCA GAS6 PTGS2 SSH1 CORO1C DPYSL3 NRG1 RAP2B PHLDA2 COL18A1 SPAG9 HDAC6 WNT5A SULF1 NR2F2 PIK3R3
0.0139357	6.16507	17	701	Cell part morphogenesis	HECW1 SSH1 BTBD3 CDH2 SYT17 HDAC6 PACSIN2 CUX2 WNT5A OBSL1 NR4A2 ELAVL4 CORO1C CTTN PPP3CB PRKCA NRXN1
0.0139357	6.16507	17	682	Cell projection morphogenesis	HECW1 SSH1 BTBD3 CDH2 SYT17 HDAC6 PACSIN2 CUX2 WNT5A OBSL1 NR4A2 ELAVL4 CORO1C CTTN PPP3CB PRKCA NRXN1
0.0139357	6.16507	7	122	Renal system process	SULF1 GAS6 PCSK5 MAGED2 ADCY6 GNAS PRKAR2A
0.0197086	5.66503	16	680	Plasma membrane bounded cell projection morphogenesis	HECW1 SSH1 BTBD3 CDH2 SYT17 HDAC6 CUX2 WNT5A OBSL1 NR4A2 ELAVL4 CORO1C CTTN PPP3CB PRKCA NRXN1
0.0197086	5.66503	21	1067	Cell morphogenesis	HECW1 CAPZB SSH1 BTBD3 CDH2 SYT17 HDAC6 PACSIN2 CUX2 WNT5A OBSL1 NR4A2 CFDP1 NRG1 ELAVL4 COL18A1 CORO1C CTTN PPP3CB PRKCA NRXN1
0.0218631	5.51536	2	4	Neuroligin clustering involved in postsynaptic membrane assembly	CDH2 NRXN1
0.0218631	5.51536	2	4	DUMP biosynthetic process	CDADC1 HDDC2
0.0218631	5.51536	15	654	Cell surface receptor signaling pathway involved in cell-cell signaling	TLE2 WNT5A SULF1 DKK2 CDK14 SSH1 DAAM1 CUX2 SOX4 CDH2 NRXN1 HECW1 PPP3CB CITED1 NR4A2
0.0218631	5.51536	16	756	Cell morphogenesis involved in differentiation	HECW1 SSH1 BTBD3 CDH2 HDAC6 CUX2 WNT5A OBSL1 NR4A2 ELAVL4 COL18A1 CORO1C CTTN PPP3CB PRKCA NRXN1
0.0218631	5.51536	2	4	Response to jasmonic acid	AKR1C2 AKR1C1
0.0218631	5.51536	25	1506	Cell migration	PTP4A1 PODXL2 PDGFA FGFR1 IGFBP3 PRKCA GAS6 PTGS2 SSH1 CTTN CORO1C DPYSL3 WNT5A SLC37A4 NR4A2 NRG1 CDH2 RAP2B PHLDA2 COL18A1 NR2F2 PIK3R3 SPAG9 HDAC6 SULF1
0.0218631	5.51536	7	142	Endothelial cell proliferation	SULF1 VIP FGFR1 WNT5A PRKCA NR2F2 NRAS
0.0218631	5.51536	16	715	Vasculature development	SULF1 CDH2 PTGS2 FGFR1 PCSK5 PPP3CB ZMIZ1 SOX4 CITED1 PRKCA NRXN1 COL18A1 NR2F2 PIK3R3 WNT5A PDGFA
0.0218631	5.51536	27	1683	Neurogenesis	HECW1 SSH1 WNT5A BTBD3 NR4A2 CDH2 SYT17 SPAG9 FGFR1 HDAC6 CUX2 DPYSL3 OBSL1 SOX4 TRPC4 NAB1 NRG1 ELAVL4 LSM1 GAS6 NR2F2 NRXN1 CTTN CHD5 ADCY6 PPP3CB PRKCA
0.0218631	5.51536	2	3	Parathyroid hormone secretion	FGFR1 GNAS
0.0218631	5.51536	20	1041	Regulation of locomotion	PTP4A1 PDGFA FGFR1 IGFBP3 PRKCA GAS6 PTGS2 SSH1 CORO1C DPYSL3 WNT5A NRG1 RAP2B PHLDA2 COL18A1 SPAG9 HDAC6 SULF1 NR2F2 PIK3R3
0.0218631	5.51536	14	603	Regulation of system process	CACNA1G CRHBP VIP KCNJ3 PTGS2 FGFR1 SSH1 GNAS CUX2 NRXN1 GAS6 CTTN KCNN2 PRKCA
0.0218631	5.51536	14	603	Blood vessel morphogenesis	SULF1 CDH2 PTGS2 FGFR1 ZMIZ1 SOX4 CITED1 PRKCA NRXN1 COL18A1 NR2F2 PIK3R3 WNT5A PDGFA
0.0218631	5.51536	14	598	Cell morphogenesis involved in neuron differentiation	HECW1 SSH1 BTBD3 CDH2 HDAC6 CUX2 WNT5A OBSL1 NR4A2 ELAVL4 CTTN PPP3CB PRKCA NRXN1
0.0218631	5.51536	15	666	Neuron projection morphogenesis	HECW1 SSH1 BTBD3 CDH2 SYT17 HDAC6 CUX2 WNT5A OBSL1 NR4A2 ELAVL4 CTTN PPP3CB PRKCA NRXN1
0.0218631	5.51536	20	1028	Regulation of cellular component movement	PTP4A1 PDGFA HDAC6 FGFR1 IGFBP3 PRKCA GAS6 PTGS2 SSH1 CORO1C DPYSL3 WNT5A NRG1 RAP2B PHLDA2 COL18A1 SPAG9 SULF1 NR2F2 PIK3R3
0.0218631	5.51536	2	4	Negative regulation of filopodium assembly	CAPZB NRXN1
0.0218631	5.51536	2	4	Negative regulation of prostatic bud formation	WNT5A SULF1
0.0218631	5.51536	2	4	Cellular response to jasmonic acid stimulus	AKR1C2 AKR1C1
