## Supplemental 6.2 for "Network Preservation Reveals Shared and Unique Biological Processes Associated with Chronic Alcohol Abuse in NAc and PFC"

### Sheet: PFC Lightgreen
Enrichment FDR	Genes in list	Total genes	Functional Category	Genes
5.96009e-34	128	4507	Response to stress	MYH9 MYL12A HSPB1 FLNA CLIC1 TNFRSF1A CXCL2 GGT5 RIPK2 IL1B BCL2A1 IFITM3 MCL1 FCER1G CXCL1 CXCL8 FPR1 HSPA6 ANXA2 IFITM2 IFITM1 HSPA1A LPL TFPI PDK4 CYBA HYAL2 EDN1 GADD45B NFKBIA MMP9 VWF GADD45A GBP1 TNFRSF10B CDKN1A DNAJB1 HNRNPA1 HLA-F S100A8 SERPING1 BAG3 GBP2 S100A9 S100A12 HLA-G HBA1 HLA-A H2BFS HIST1H2BG HIST1H2BE CFH CFLAR ALOX5 SLC11A1 RTEL1-TNFRSF6B IL4R CD59 ANGPT2 TIMP1 PDLIM1 PTPN6…
1.17898e-31	111	3539	Immune system process	CXCL2 RIPK2 FCGRT IL1B RAC2 HLA-F IFITM3 FCER1G AZGP1 CXCL1 CXCL8 FPR1 ANXA2 IFITM2 IFITM1 HLA-G CFH LCP2 CYBA HYAL2 PRKD2 IL1R1 GBP1 INHBA LCP1 S100A8 SERPING1 ITGB2 GBP2 S100A9 S100A12 TGFBR2 B2M HLA-DRB1 PNP HLA-DMA HLA-B HLA-A H2BFS PECAM1 HIST1H2BG HIST1H2BE SLC11A1 FOXC1 JMJD6 IL4R EDN1 CD59 MYH9 NFKBIA MMP9 TMEM176B PTPN6 LY86 IL1RL1 CDKN1A RAB20 VSIG4 C1R TAP1 STAT3 TNIP2 SOCS6 ISG20 MYD8…
8.1494e-28	91	2602	Immune response	CXCL2 RIPK2 FCGRT HLA-F IFITM3 FCER1G AZGP1 CXCL1 CXCL8 FPR1 IFITM2 IFITM1 HLA-G IL1B CFH LCP2 CYBA PRKD2 IL1R1 GBP1 LCP1 SERPING1 GBP2 S100A9 S100A12 B2M HLA-B HLA-A H2BFS HIST1H2BG HIST1H2BE SLC11A1 IL4R EDN1 CD59 NFKBIA PTPN6 LY86 IL1RL1 RAC2 RAB20 S100A8 VSIG4 C1R TAP1 STAT3 TNIP2 ISG20 MYD88 C1QA HLA-DQB1 C1S HLA-DRB1 HLA-DQA1 ARID5A HLA-DMA CFB HLA-C HLA-E CFI HLA-DPB1 HLA-DRB4 C4B_2 ITGB2 …
1.04055e-26	80	2062	Defense response	TNFRSF1A CXCL2 GGT5 RIPK2 IFITM3 FCER1G CXCL1 CXCL8 FPR1 IFITM2 IFITM1 LPL CYBA HYAL2 NFKBIA GBP1 IL1B HLA-F S100A8 SERPING1 GBP2 S100A9 S100A12 HLA-G HLA-A H2BFS HIST1H2BG HIST1H2BE CFH ALOX5 SLC11A1 IL4R EDN1 CD59 TIMP1 PTPN6 LY86 IL1R1 IL1RL1 ALOX5AP CHI3L1 RAB20 VSIG4 C1R ITGB2 TAP1 STAT3 TNIP2 ISG20 MYD88 C1QA CD163 BACE2 C1S PLSCR1 SERPINA3 ARID5A SERPINA1 TGM2 CFI C4B_2 SNAP23 CASP1 HSPA1A…
1.35347e-23	63	1392	Immune effector process	HLA-F IFITM3 FCER1G IFITM2 IFITM1 HLA-G IL1B CFH IL1R1 LCP1 SERPING1 B2M HLA-B HLA-A SLC11A1 HYAL2 IL4R CD59 RIPK2 PTPN6 GBP1 RAC2 VSIG4 C1R STAT3 ISG20 C1QA C1S PLSCR1 CFB CFI C4B_2 ITGB2 SNAP23 MYD88 HLA-DRB1 PLAUR ALOX5 SERPINB1 CYBA PYGL MMP9 CRISPLD2 FGL2 CHI3L1 S100A8 FCGR3B S100A11 S100A9 S100A12 CXCL1 FPR1 HSPA6 ANXA2 PROS1 SERPINA3 FLNA SERPINA1 PNP FCGR3A HSPA1A HLA-C PECAM1
6.19491e-23	50	856	Inflammatory response	TNFRSF1A CXCL2 GGT5 CXCL1 CXCL8 FPR1 LPL HYAL2 NFKBIA IL1B S100A8 SERPING1 S100A9 ALOX5 SLC11A1 IL4R CD59 TIMP1 LY86 IL1R1 IL1RL1 ALOX5AP CHI3L1 FCER1G ITGB2 S100A12 STAT3 TNIP2 MYD88 C1QA CD163 BACE2 SERPINA3 SERPINA1 TGM2 C4B_2 CYBA SNAP23 VSIG4 PLSCR1 HLA-DRB1 CFH MMP9 RIPK2 F11R C1R C1S PROS1 CFI ADORA3
6.21846e-23	66	1591	Cell activation	MYH9 MYL12A HSPB1 FLNA CLIC1 FCER1G HYAL2 VWF IL1B LCP1 HLA-F TGFBR2 CXCL8 PNP HLA-G SLC11A1 LCP2 JMJD6 IL4R TIMP1 RIPK2 PTPN6 IL1RL1 CDKN1A RAC2 VSIG4 ITGB2 B2M STAT3 TNIP2 SOCS6 C1QA BACE2 SNAP23 MYD88 HLA-DPB1 PLSCR1 HLA-DRB1 PLAUR ALOX5 SERPINB1 PRKCH CYBA EDN1 CD59 PYGL MMP9 CRISPLD2 INHBA FGL2 CHI3L1 S100A8 FCGR3B S100A11 S100A9 S100A12 CXCL1 FPR1 HSPA6 THBD ANXA2 SERPINA3 SERPINA1 HSPA1A H…
3.52594e-20	49	950	Cytokine-mediated signaling pathway	CXCL2 IL1B IFITM3 CXCL1 CXCL8 IFITM2 IFITM1 EDN1 NFKBIA IL1R1 STAT3 FOXC1 TNFRSF1A IL4R RIPK2 IL1RL1 IL13RA1 FCER1G TNIP2 CASP1 MYD88 HSPA1A PLP2 ALOX5 MMP9 TIMP1 PTPN6 GBP1 CDKN1A LCP1 HLA-F MCL1 ITGB2 GBP2 B2M FPR1 ISG20 ANXA2 HLA-DRB1 HLA-DQA1 HLA-C HLA-G HLA-B HLA-A HLA-DPB1 IFI30 CEBPD HLA-DRB4 HIST1H3G
2.07277e-19	57	1372	Response to cytokine	CXCL2 TIMP1 IL1B IFITM3 CXCL1 CXCL8 IFITM2 IFITM1 EDN1 HYAL2 NFKBIA IL1R1 GBP1 MCL1 GBP2 STAT3 TFPI SLC11A1 CYBA FOXC1 TNFRSF1A IL4R RIPK2 IL1RL1 IL13RA1 CHI3L1 RAB20 FCER1G TNIP2 YBX3 CASP1 MYD88 PLSCR1 HSPA1A PLP2 ALOX5 MMP9 PTPN6 CDKN1A LCP1 HLA-F ITGB2 B2M FPR1 ISG20 ANXA2 HLA-DRB1 HLA-DQA1 HLA-C HLA-G HLA-B HLA-A HLA-DPB1 IFI30 CEBPD HLA-DRB4 HIST1H3G
2.25231e-19	55	1278	Cellular response to cytokine stimulus	CXCL2 IL1B IFITM3 CXCL1 CXCL8 IFITM2 IFITM1 EDN1 HYAL2 NFKBIA IL1R1 GBP1 GBP2 STAT3 TFPI CYBA FOXC1 TNFRSF1A IL4R RIPK2 IL1RL1 IL13RA1 CHI3L1 RAB20 FCER1G TNIP2 YBX3 CASP1 MYD88 HSPA1A PLP2 ALOX5 MMP9 TIMP1 PTPN6 CDKN1A LCP1 HLA-F MCL1 ITGB2 B2M FPR1 ISG20 ANXA2 HLA-DRB1 HLA-DQA1 HLA-C HLA-G HLA-B HLA-A HLA-DPB1 IFI30 CEBPD HLA-DRB4 HIST1H3G
5.76933e-19	88	3287	Cell surface receptor signaling pathway	CFLAR LCP2 CXCL2 HBEGF TNFRSF10B INHBA IL1B RHBDF2 BCL2A1 IFITM3 MCL1 IGFBP1 FCER1G ITGB2 TGFBR2 CXCL1 CXCL8 FPR1 MMRN2 IFITM2 IFITM1 EDN1 ANGPT2 NFKBIA PRKD2 IL1R1 BAG3 RBPMS STAT3 MYD88 CLDN5 HLA-G PDK4 PLAUR FOXC1 TNFRSF1A HYAL2 JMJD6 IL4R RIPK2 PTPN6 LY86 IL1RL1 IL13RA1 MYOF ADGRL4 TNIP2 COL4A1 TXNIP ADORA3 FLNA PRKCH MMP9 TIMP1 HSPB1 GRB14 GBP1 CASP1 HSPA1A PLSCR1 MYH9 PLP2 PLCE1 ALOX5 CYBA …
5.76933e-19	43	766	Myeloid leukocyte activation	FCER1G HYAL2 CXCL8 SLC11A1 LCP2 JMJD6 IL4R IL1RL1 RAC2 VSIG4 TGFBR2 TNIP2 C1QA ITGB2 SNAP23 PLSCR1 PLAUR ALOX5 SERPINB1 CYBA CD59 PYGL MMP9 CRISPLD2 PTPN6 FGL2 CHI3L1 S100A8 FCGR3B S100A11 S100A9 S100A12 CXCL1 B2M FPR1 HSPA6 ANXA2 SERPINA3 SERPINA1 PNP HSPA1A HLA-C PECAM1
6.52595e-19	57	1416	Leukocyte activation	FCER1G HYAL2 IL1B LCP1 HLA-F TGFBR2 CXCL8 PNP HLA-G SLC11A1 LCP2 JMJD6 IL4R MYH9 RIPK2 PTPN6 IL1RL1 CDKN1A RAC2 VSIG4 ITGB2 B2M STAT3 TNIP2 SOCS6 C1QA SNAP23 MYD88 HLA-DPB1 PLSCR1 HLA-DRB1 PLAUR ALOX5 SERPINB1 CYBA EDN1 CD59 PYGL MMP9 CRISPLD2 INHBA FGL2 CHI3L1 S100A8 FCGR3B S100A11 S100A9 S100A12 CXCL1 FPR1 HSPA6 ANXA2 SERPINA3 SERPINA1 HSPA1A HLA-C PECAM1
1.83377e-18	47	965	Leukocyte mediated immunity	HLA-F FCER1G HLA-G IL1B IL1R1 B2M HLA-B HLA-A SLC11A1 IL4R PTPN6 RAC2 SERPING1 C1R C1QA C1S CFI C4B_2 ITGB2 SNAP23 MYD88 HLA-DRB1 PLAUR ALOX5 SERPINB1 CYBA CD59 PYGL MMP9 CRISPLD2 FGL2 CHI3L1 S100A8 FCGR3B S100A11 S100A9 S100A12 CXCL1 FPR1 HSPA6 ANXA2 SERPINA3 SERPINA1 PNP HSPA1A HLA-C PECAM1
9.38428e-18	75	2561	Response to external stimulus	SLC11A1 CXCL2 IL1B RAC2 IFITM3 RGR FCER1G CXCL1 CXCL8 ANXA2 IFITM2 IFITM1 KANK2 LPL TFPI PDK4 CYBA HYAL2 ANGPT2 NFKBIA S100A8 SERPING1 ITGB2 S100A9 S100A12 ISG20 C4B_2 H2BFS HIST1H2BG HIST1H2BE CFLAR TNFRSF1A IL4R EDN1 CD59 FKBP5 PYGL RIPK2 LY86 IL1R1 IL1RL1 GBP1 CDKN1A VASP ALOX5AP BAG3 TGFBR2 B2M TNIP2 FPR1 C1QA THBD PROS1 PLSCR1 TGM2 TXNIP HSPB1 GADD45A TNFRSF10B CHI3L1 CASP1 MYD88 PRKD2 HBEGF…
1.39392e-17	89	3536	Cellular response to chemical stimulus	CXCL2 IL1B IFITM3 FCER1G TGFBR2 CXCL1 CXCL8 HSPA6 MMRN2 IFITM2 IFITM1 KANK2 HSPA1A EDN1 HYAL2 NFKBIA MMP9 RIPK2 IL1R1 GBP1 ALOX5AP LMO2 HNRNPA1 CASP1 S100A8 ITGB2 GBP2 S100A9 S100A12 STAT3 CLDN5 ARID5A CFLAR TFPI PDK4 CYBA FOXC1 TNFRSF1A IL4R ANGPT2 HSPB1 LY86 IL1RL1 ID3 INHBA RAC2 IL13RA1 CHI3L1 MYOF RAB20 MCL1 IGFBP1 IGFBP7 B2M TNIP2 LPL COL4A1 HBA1 PRKD2 YBX3 HBEGF GRB14 BAG3 HSPB8 MYD88 HLA-D…
1.61554e-17	89	3547	Response to organic substance	SLC11A1 CXCL2 TIMP1 IL1B IFITM3 TGFBR2 CXCL1 CXCL8 HSPA6 MMRN2 IFITM2 IFITM1 KANK2 HSPA1A EDN1 HYAL2 NFKBIA RIPK2 IL1R1 GBP1 LMO2 CASP1 MCL1 GBP2 STAT3 CLDN5 C4B_2 CFLAR TFPI PDK4 CYBA FOXC1 TNFRSF1A IL4R ANGPT2 MMP9 LY86 IL1RL1 ID3 INHBA CDKN1A IL13RA1 CHI3L1 MYOF RAB20 S100A8 IGFBP1 PLIN2 FCER1G IGFBP7 B2M TNIP2 LPL THBD ANXA2 COL4A1 TXNIP PRKD2 YBX3 HSPB1 GRB14 BAG3 HSPB8 MYD88 PLSCR1 ITGB2 HL…
2.21881e-17	80	2938	Cellular response to organic substance	CXCL2 IL1B IFITM3 TGFBR2 CXCL1 CXCL8 HSPA6 MMRN2 IFITM2 IFITM1 KANK2 HSPA1A EDN1 HYAL2 NFKBIA RIPK2 IL1R1 GBP1 LMO2 CASP1 GBP2 STAT3 CLDN5 CFLAR TFPI PDK4 CYBA FOXC1 TNFRSF1A IL4R ANGPT2 LY86 IL1RL1 ID3 INHBA IL13RA1 CHI3L1 MYOF RAB20 IGFBP1 FCER1G IGFBP7 TNIP2 LPL COL4A1 PRKD2 YBX3 HSPB1 GRB14 BAG3 HSPB8 MYD88 HLA-DRB1 PLPP1 PLP2 ALOX5 MMP9 TIMP1 PTPN6 CDKN1A HNRNPA1 LCP1 HLA-F MCL1 F11R ITGB2 B…
2.85421e-17	75	2621	Positive regulation of response to stimulus	FLNA GADD45B RIPK2 GADD45A INHBA IL1B HLA-F MAP3K6 FCER1G FPR1 GPR4 HLA-G EDN1 LPL CFH LCP2 CYBA HYAL2 NFKBIA PRKD2 IL1R1 PLCE1 S100A8 SERPING1 RBPMS S100A9 S100A12 B2M TNIP2 HLA-B CFLAR SLC11A1 TNFRSF1A IL4R CD59 PTPN6 LY86 GRB14 IL1RL1 RAC2 ALOX5AP CHI3L1 MCL1 VSIG4 C1R TGFBR2 STAT3 MYD88 C1QA C1S TGM2 CFB CFI C4B_2 PECAM1 TNFRSF10B CASP1 ITGB2 CXCL8 PLAUR PRKCH MMP9 HSPB1 HBEGF GBP1 PLSCR1 HSP…
4.73546e-17	52	1301	Positive regulation of immune system process	HLA-F FCER1G FPR1 HLA-G IL1B CFH LCP2 CYBA RIPK2 PRKD2 IL1R1 INHBA SERPING1 TGFBR2 B2M PNP HLA-B SLC11A1 FOXC1 IL4R EDN1 CD59 NFKBIA PTPN6 IL1RL1 CDKN1A RAC2 VSIG4 C1R TNIP2 MYD88 C1QA C1S CFB CFI C4B_2 ITGB2 PRKCH GBP1 STAT3 PLSCR1 HSPA1A HLA-DPB1 ICAM2 S100A8 S100A9 CXCL8 PROS1 HLA-DRB1 HLA-DQA1 FCGR3A HLA-DRB4

### Sheet: PFC Darkred
Enrichment FDR	Genes in list	Total genes	Functional Category	Genes
4.60709e-17	8	14	Stress response to copper ion	MT1G MT2A MT1E MT1X MT1F MT1H MT1M MT1HL1
4.60709e-17	8	14	Detoxification of copper ion	MT1G MT2A MT1E MT1X MT1F MT1H MT1M MT1HL1
9.84687e-17	8	16	Stress response to metal ion	MT1G MT2A MT1E MT1X MT1F MT1H MT1M MT1HL1
9.84687e-17	8	16	Detoxification of inorganic compound	MT1G MT2A MT1E MT1X MT1F MT1H MT1M MT1HL1
1.94214e-15	8	22	Cellular response to zinc ion	MT1G MT2A MT1E MT1X MT1F MT1H MT1M MT1HL1
6.92801e-14	8	33	Cellular response to copper ion	MT1G MT2A MT1E MT1X MT1F MT1H MT1M MT1HL1
3.25961e-13	8	40	Cellular zinc ion homeostasis	MT1G MT2A MT1E MT1X MT1F MT1H MT1M MT1HL1
3.88096e-13	8	42	Zinc ion homeostasis	MT1G MT2A MT1E MT1X MT1F MT1H MT1M MT1HL1
3.88096e-13	8	42	Cellular response to cadmium ion	MT1G MT2A MT1E MT1X MT1F MT1H MT1M MT1HL1
1.32256e-12	8	49	Response to copper ion	MT1G MT2A MT1E MT1X MT1F MT1H MT1M MT1HL1
3.22099e-12	8	55	Response to zinc ion	MT1G MT2A MT1E MT1X MT1F MT1H MT1M MT1HL1
1.99126e-11	8	69	Response to cadmium ion	MT1G MT2A MT1E MT1X MT1F MT1H MT1M MT1HL1
2.12295e-11	9	115	Cellular transition metal ion homeostasis	MT1G MT2A MT1E MT1X MT1F MT1H MT1M MT1HL1 CYBRD1
1.11413e-10	9	139	Transition metal ion homeostasis	MT1G MT2A MT1E MT1X MT1F MT1H MT1M MT1HL1 CYBRD1
6.50427e-09	8	144	Detoxification	MT1G MT2A MT1E MT1X MT1F MT1H MT1M MT1HL1
8.9829e-08	8	202	Cellular response to metal ion	MT1G MT2A MT1E MT1X MT1F MT1H MT1M MT1HL1
2.25461e-07	12	770	Inorganic ion homeostasis	MT1G MT2A MT1E MT1X MT1F MT1H MT1M MT1HL1 FGF2 CA12 ATP6V0E1 CYBRD1
2.28951e-07	8	231	Cellular response to inorganic substance	MT1G MT2A MT1E MT1X MT1F MT1H MT1M MT1HL1
5.03061e-07	12	836	Ion homeostasis	MT1G MT2A MT1E MT1X MT1F MT1H MT1M MT1HL1 FGF2 CA12 ATP6V0E1 CYBRD1
6.21907e-07	11	679	Cellular cation homeostasis	MT1G MT2A MT1E MT1X MT1F MT1H MT1M MT1HL1 FGF2 ATP6V0E1 CYBRD1

### Sheet: PFC Pink
Enrichment FDR	Genes in list	Total genes	Functional Category	Genes
7.46524e-05	30	1774	Cell-cell signaling	CACNB1 PPM1A XIAP HTR2A NLGN4X CRH PNOC BDNF PENK NLGN3 GRM3 GRIN2B EDN3 MLLT3 ICA1 PRKACA EFNB3 KDM5B TMOD2 EPHA5 CASK KDM6A SMAD3 PCLO MTOR ADRA2A SEMA4F GAD2 KCNS3 KCNK3
0.00010296	18	746	Anterograde trans-synaptic signaling	CACNB1 HTR2A NLGN4X PNOC BDNF PENK NLGN3 GRM3 GRIN2B CRH PRKACA EFNB3 TMOD2 CASK MTOR PCLO GAD2 KCNK3
0.00010296	18	762	Synaptic signaling	CACNB1 HTR2A NLGN4X PNOC BDNF PENK NLGN3 GRM3 GRIN2B CRH PRKACA EFNB3 TMOD2 CASK MTOR PCLO GAD2 KCNK3
0.00010296	18	756	Trans-synaptic signaling	CACNB1 HTR2A NLGN4X PNOC BDNF PENK NLGN3 GRM3 GRIN2B CRH PRKACA EFNB3 TMOD2 CASK MTOR PCLO GAD2 KCNK3
0.00010296	18	746	Chemical synaptic transmission	CACNB1 HTR2A NLGN4X PNOC BDNF PENK NLGN3 GRM3 GRIN2B CRH PRKACA EFNB3 TMOD2 CASK MTOR PCLO GAD2 KCNK3
0.00120169	47	4434	Cellular protein modification process	NUAK1 PHLPP1 CCND2 CCNO DOLPP1 RPS6KB2 B3GALT4 IGF1 PDK3 PRKACA PPM1A XIAP HTR2A FBXO9 KDM5B PPP3CC EDN3 ACVR1B SMYD2 ADRA2A YEATS2 ALK MAN1B1 ST8SIA3 KDM4D DDRGK1 MTOR TRIM27 SPOCK2 PPP1R7 B4GALT6 EPHA5 CASK KDM6A CRH VLDLR ASB13 JMJD4 RAB3GAP2 VPS33B RASAL2 RASAL1 NUP85 SMAD3 BDNF PENK GRIN2B
0.00120169	47	4434	Protein modification process	NUAK1 PHLPP1 CCND2 CCNO DOLPP1 RPS6KB2 B3GALT4 IGF1 PDK3 PRKACA PPM1A XIAP HTR2A FBXO9 KDM5B PPP3CC EDN3 ACVR1B SMYD2 ADRA2A YEATS2 ALK MAN1B1 ST8SIA3 KDM4D DDRGK1 MTOR TRIM27 SPOCK2 PPP1R7 B4GALT6 EPHA5 CASK KDM6A CRH VLDLR ASB13 JMJD4 RAB3GAP2 VPS33B RASAL2 RASAL1 NUP85 SMAD3 BDNF PENK GRIN2B
0.00179271	48	4662	Macromolecule modification	NUAK1 PHLPP1 CCND2 CCNO RPUSD2 DOLPP1 RPS6KB2 B3GALT4 IGF1 PDK3 PRKACA PPM1A XIAP HTR2A FBXO9 KDM5B PPP3CC EDN3 ACVR1B SMYD2 ADRA2A YEATS2 ALK MAN1B1 ST8SIA3 KDM4D DDRGK1 MTOR TRIM27 SPOCK2 PPP1R7 B4GALT6 EPHA5 CASK KDM6A CRH VLDLR ASB13 JMJD4 RAB3GAP2 VPS33B RASAL2 RASAL1 NUP85 SMAD3 BDNF PENK GRIN2B
0.00243868	14	627	Behavior	BDNF SEZ6L HTR2A EFNB3 TMOD2 ATP8A2 CRH ALK PENK NLGN3 MTOR NLGN4X GRIN2B VLDLR
0.00420628	9	272	Learning or memory	BDNF HTR2A TMOD2 CRH NLGN3 MTOR NLGN4X GRIN2B VLDLR
0.00585239	30	2474	Nervous system development	EFNB3 ATP8A2 SEMA4F TACC2 EPHA5 NLGN4X ALK BDNF NLGN3 RASAL1 PRKACA ACTL6B SEZ6L B4GALT6 PPP3CC EDN3 ACVR1B KDM6A CRH VLDLR GDPD5 KCNK3 PENK PCLO MTOR PRUNE1 SPOCK2 GRIN2B TMOD2 OPCML
0.00585239	13	603	Regulation of system process	CRH IGF1 MYH7 EDN3 NLGN4X HTR2A ADRA2A SMAD3 NLGN3 MTOR CACNB1 PRKACA KCNK3
0.00740346	11	468	Regulation of trans-synaptic signaling	NLGN4X BDNF NLGN3 GRM3 GRIN2B PRKACA HTR2A EFNB3 CASK CRH MTOR
0.00740346	3	15	Ganglioside biosynthetic process	ST8SIA3 B3GALT4 B4GALT6
0.00740346	11	465	Second-messenger-mediated signaling	PPP3CC ADRA2A IGF1 EDN3 CRH PCLO MTOR GRIN2B EPHA5 PRKACA NUDT4
0.00740346	14	723	Regulation of ion transport	CACNB1 CRH HTR2A EDN3 ATP8A2 CASK KCNF1 KCNS3 NLGN3 MTOR TRIM27 ADRA2A PRKACA GRIN2B
0.00740346	11	467	Modulation of chemical synaptic transmission	NLGN4X BDNF NLGN3 GRM3 GRIN2B PRKACA HTR2A EFNB3 CASK CRH MTOR
0.0092222	9	325	Cognition	BDNF HTR2A TMOD2 CRH NLGN3 MTOR NLGN4X GRIN2B VLDLR
0.0102369	37	3570	Phosphate-containing compound metabolic process	NUAK1 PHLPP1 CCND2 CCNO NUDT4 RPS6KB2 IGF1 PDK3 PRKACA MYH7 PPM1A PCDH11X HTR2A PPP3CC EDN3 ACVR1B ADRA2A ALK MTOR TRIM27 AGK PPP1R7 PRUNE1 EPHA5 CASK CRH VLDLR SMAD3 KDM4D DDRGK1 RASAL2 RASAL1 RAB14 NUP85 DOLPP1 BDNF GRIN2B
0.0102369	11	498	Signal release	CRH EDN3 ICA1 HTR2A KDM5B EPHA5 CASK PCLO ADRA2A GAD2 KCNS3
