## Supplemental 8.2 for "Network Preservation Reveals Shared and Unique Biological Processes Associated with Chronic Alcohol Abuse in NAc and PFC"

### Sheet: PFCmi-WGCNA
GeneName	moduleColor	GS.Diagnosis	p.GS.Diagnosis	MM.yellow	p.MM.yellow	MM.red	p.MM.red	MM.blue	p.MM.blue	MM.green	p.MM.green	MM.brown	p.MM.brown	MM.turquoise	p.MM.turquoise
hsa.miR.513a.3p	blue	-0.504217	0.00201218	0.103522	0.553988	0.181012	0.298053	0.695313	3.55645e-06	-0.142999	0.412504	0.123692	0.478993	0.0809775	0.643772
hsa.miR.3685	blue	-0.467483	0.00463222	0.285972	0.0958374	0.259961	0.131513	0.234996	0.174184	-0.0845756	0.629059	-0.108044	0.53671	-0.0587833	0.737303
hsa.miR.4781.5p	blue	-0.412426	0.0138152	-0.000395108	0.998203	0.310542	0.0694237	0.65209	2.19476e-05	-0.0695197	0.691494	0.0441894	0.800997	0.335193	0.049025
hsa.miR.3683	blue	-0.40813	0.014938	0.449261	0.00678202	0.133557	0.444347	0.377558	0.0253499	-0.310862	0.0691221	-0.0582536	0.739588	-0.274135	0.111024
hsa.miR.4701.5p	blue	-0.370398	0.028503	0.528913	0.0010884	-0.0109723	0.950119	0.406977	0.015252	-0.333902	0.049958	-0.120332	0.491107	-0.0767829	0.661093
hsa.miR.621	blue	-0.345071	0.0423402	0.19203	0.269104	0.231785	0.180314	0.485846	0.00308819	-0.142529	0.414058	-0.0060034	0.972696	-0.0721713	0.680337
hsa.miR.548ae	blue	-0.34426	0.0428597	0.258979	0.133029	0.320426	0.0605673	0.408862	0.0147415	-0.127185	0.466568	-0.0433343	0.804773	0.232866	0.178234
hsa.miR.4796.5p	blue	-0.329274	0.0534197	0.292076	0.0886537	0.599118	0.000143124	0.733481	5.37741e-07	-0.104841	0.54892	0.155889	0.371192	0.275091	0.109735
hsa.miR.590.3p	blue	-0.325598	0.0563027	0.155066	0.373754	0.503691	0.00203765	0.680166	6.96488e-06	-0.123948	0.478079	0.154676	0.374972	0.233755	0.176535
hsa.miR.4258	blue	-0.320587	0.0604307	0.0864479	0.621458	0.336952	0.0477769	0.791945	1.45681e-08	0.060124	0.73153	0.30547	0.0743457	0.263171	0.126645
hsa.miR.483.3p	blue	-0.320149	0.060803	0.271133	0.115149	0.226798	0.190136	0.805483	5.35099e-09	-0.209683	0.226683	0.136494	0.434301	-0.0601188	0.731552
hsa.miR.4662a.3p	blue	-0.31475	0.0655364	0.0859533	0.623462	0.305253	0.0745624	0.600712	0.000135925	0.136242	0.435157	0.288859	0.0923864	0.312578	0.0675209
hsa.miR.485.5p	blue	-0.310365	0.069591	0.507327	0.00186698	0.208014	0.230486	0.472377	0.00416664	-0.21021	0.225492	0.0905609	0.604896	-0.276753	0.107519
hsa.miR.4715.5p	blue	-0.30474	0.0750756	-0.135217	0.438654	0.299251	0.0807477	0.643713	3.02276e-05	-0.0626739	0.72059	0.159921	0.35879	0.10303	0.555883
hsa.miR.2052	blue	-0.304226	0.0755938	-0.00341578	0.984463	0.507467	0.00186068	0.695211	3.57297e-06	0.109597	0.530837	0.290071	0.0909661	0.40125	0.0168953
hsa.miR.4777.3p	blue	-0.295693	0.0845973	0.235619	0.173011	0.1432	0.411842	0.49802	0.00233111	-0.247564	0.151616	-0.131392	0.451832	-0.0346641	0.84329
hsa.miR.550b	blue	-0.280747	0.102333	-0.00624142	0.971614	0.0878488	0.615796	0.695745	3.48677e-06	0.0345756	0.843685	0.0693627	0.692157	0.143843	0.409724
hsa.miR.3143	blue	-0.280717	0.102371	0.267691	0.120019	0.487106	0.00300102	0.715406	1.36606e-06	-0.283142	0.099315	0.203182	0.24174	-0.0540864	0.757638
hsa.miR.4707.3p	blue	-0.279236	0.104272	0.16862	0.332896	0.166875	0.337995	0.468804	0.00450237	-0.168828	0.332292	-0.0220466	0.899963	0.0275582	0.87513
hsa.miR.3910	blue	-0.271797	0.114228	0.310278	0.0696732	0.447537	0.00702387	0.571945	0.000331363	-0.215718	0.21329	0.198387	0.253268	0.246421	0.153575
hsa.miR.548ac	blue	-0.261738	0.128802	0.123002	0.481467	0.47485	0.00394722	0.603063	0.000125899	0.0654549	0.708721	0.271955	0.114009	0.348516	0.0401895
hsa.miR.4291	blue	-0.255933	0.137816	0.174762	0.315325	-0.186699	0.282872	0.520075	0.00136333	-0.143486	0.4109	0.173991	0.317499	-0.266358	0.121946
hsa.miR.4794	blue	-0.247162	0.152303	0.245276	0.155557	-0.0737897	0.67356	0.446273	0.00720578	-0.0769293	0.660485	-0.209396	0.227334	-0.106408	0.542931
hsa.miR.4315	blue	-0.245034	0.155978	0.0954101	0.585616	0.0987325	0.572565	0.817023	2.13876e-09	-0.00675967	0.969258	0.235119	0.173951	0.105719	0.545559
hsa.miR.3977	blue	-0.244832	0.156331	0.198214	0.253689	0.313957	0.0662555	0.887749	1.17225e-12	-0.0384024	0.826633	0.228763	0.186223	0.121259	0.487752
hsa.miR.525.3p	blue	-0.243706	0.158305	0.272421	0.113366	-0.0220424	0.899982	0.379976	0.0243523	-0.271201	0.115054	-0.283374	0.0990267	-0.0662459	0.705357
hsa.miR.374a.star	blue	-0.241122	0.162901	0.103393	0.554485	0.124536	0.475977	0.816296	2.27021e-09	-0.101697	0.561033	0.139672	0.423574	0.126251	0.469874
hsa.miR.296.5p	blue	-0.238327	0.167983	0.0451329	0.796836	0.507321	0.00186728	0.455376	0.00598107	-0.128845	0.460724	0.23103	0.181777	0.198872	0.252085
hsa.miR.1179	blue	-0.233247	0.177505	0.0259131	0.882531	-0.0601741	0.731315	0.142821	0.413094	-0.246788	0.152944	-0.342948	0.0437111	0.000631755	0.997126
hsa.miR.4261	blue	-0.210768	0.224234	0.153136	0.379803	0.215953	0.212778	0.608862	0.000103947	0.147622	0.397399	0.248451	0.150107	0.385208	0.0223047
hsa.miR.32	blue	-0.206184	0.234708	0.126099	0.470413	0.186309	0.283895	0.892972	5.55932e-13	-0.0476108	0.785934	0.309221	0.0706803	0.0296167	0.865884
hsa.miR.519c.3p	blue	-0.18625	0.284052	-0.0779828	0.65612	0.249828	0.147787	0.329181	0.0534912	0.0147171	0.933128	0.0578743	0.741225	0.174693	0.315518
hsa.miR.26a.2.star	blue	-0.186129	0.284371	0.0751222	0.667999	0.474609	0.00396819	0.682212	6.37519e-06	0.0680573	0.697675	0.253372	0.141936	0.219768	0.204612
hsa.miR.4529.3p	blue	-0.16524	0.342819	-0.150544	0.388018	0.34769	0.0406967	0.739493	3.8787e-07	0.144125	0.408797	0.436953	0.00867585	0.280125	0.103128
hsa.miR.1224.3p	blue	-0.16305	0.349341	0.227584	0.188563	-0.0228168	0.896487	0.3351	0.0490918	-0.170755	0.32672	-0.0657671	0.707393	-0.0935205	0.593096
hsa.miR.4771	blue	-0.153492	0.378684	0.057625	0.742302	0.0956679	0.584598	0.176229	0.311217	-0.177142	0.308675	-0.24236	0.160687	-0.0666521	0.703632
hsa.miR.3944.5p	blue	-0.13165	0.450935	-0.0768619	0.660765	0.294444	0.085982	0.734705	5.03494e-07	0.172701	0.321154	0.478252	0.00366175	0.165111	0.343199
hsa.miR.548ab	blue	0.127965	0.463815	-0.108037	0.536735	-0.0186936	0.915118	0.340591	0.0452749	0.0419391	0.810943	0.215962	0.212758	-0.299435	0.0805523
hsa.miR.548b.3p	blue	-0.109531	0.531087	0.110136	0.528805	0.567981	0.000372271	0.628798	5.22303e-05	-0.160996	0.355528	0.267946	0.119652	0.191306	0.270947
hsa.miR.3118	blue	-0.0401177	0.819015	0.0210869	0.904298	0.280167	0.103074	0.49976	0.00223742	0.129173	0.459572	0.0533044	0.761039	0.228015	0.187705
hsa.miR.100.star	blue	0.0290836	0.868277	-0.0253563	0.885039	-0.0658463	0.707056	0.179548	0.302044	-0.0595003	0.734214	-0.0520117	0.766672	-0.0295436	0.866213
hsa.miR.626	brown	0.418753	0.0122916	-0.106432	0.54284	-0.171501	0.324581	-0.0326199	0.852427	-0.242259	0.160867	0.0786747	0.653259	-0.329739	0.0530633
hsa.miR.4746.3p	brown	0.416435	0.0128325	-0.376005	0.0260081	-0.335393	0.0488823	-0.264099	0.125264	0.195461	0.260479	0.360777	0.0332409	-0.214047	0.216942
hsa.miR.513a.5p	brown	0.408405	0.0148638	-0.36824	0.0295144	-0.138935	0.426049	0.0783488	0.654606	0.390138	0.0205078	0.506496	0.00190488	-0.000801536	0.996354
hsa.miR.3131	brown	0.381417	0.0237735	-0.568511	0.000366558	0.000152701	0.999305	-0.0625673	0.721047	0.596119	0.000157602	0.738193	4.16567e-07	0.104546	0.550054
hsa.miR.3139	brown	0.332583	0.0509258	-0.115894	0.507345	0.159095	0.361312	0.218197	0.207947	0.279414	0.104043	0.576737	0.00028729	-0.150585	0.387885
hsa.miR.145.star	brown	0.332267	0.0511598	0.165989	0.340603	-0.3267	0.0554259	-0.252352	0.143603	-0.151621	0.384592	-0.0779547	0.656236	-0.358042	0.0346988
hsa.miR.187.star	brown	0.329609	0.0531628	-0.00849162	0.961387	-0.191015	0.271691	0.0334392	0.848763	0.103006	0.555974	0.394654	0.0189688	-0.47006	0.00438181
hsa.miR.4700.5p	brown	0.287508	0.0939902	-0.506487	0.00190527	0.116162	0.506355	0.0335207	0.848398	0.641002	3.34592e-05	0.70034	2.81973e-06	0.47494	0.00393942
hsa.miR.1914.star	brown	0.285077	0.0969271	-0.524852	0.00120801	-0.151601	0.384654	0.279072	0.104484	0.699559	2.92412e-06	0.738186	4.16743e-07	0.220435	0.203206
hsa.miR.1277	brown	0.284779	0.0972927	-0.164485	0.345058	-0.375685	0.0261454	-0.105081	0.548001	-0.133873	0.443261	-0.0790412	0.651745	-0.276133	0.108342
hsa.miR.4672	brown	0.267555	0.120215	-0.379902	0.0243824	0.21941	0.205369	-0.111248	0.524626	0.439833	0.00819654	0.748736	2.30621e-07	0.135213	0.438666
hsa.miR.375	brown	0.266569	0.121638	0.0711195	0.684755	-0.273376	0.112058	-0.23253	0.178878	-0.218903	0.206444	-0.117903	0.49996	-0.677579	7.78173e-06
hsa.miR.4768.3p	brown	0.253685	0.141428	-0.0849041	0.627723	0.105593	0.546042	0.228443	0.186855	0.235425	0.173377	0.584233	0.000228781	0.0354651	0.839715
hsa.miR.4304	brown	0.253374	0.141934	-0.422731	0.0114081	-0.202225	0.244013	-0.0314291	0.857758	0.24622	0.153921	0.583865	0.000231388	-0.318976	0.0618071
hsa.miR.548ad	brown	0.249765	0.147893	-0.0878459	0.615808	0.0619164	0.723835	0.137122	0.432171	0.0163313	0.925812	0.149745	0.390571	-0.230089	0.183614
hsa.miR.2467.3p	brown	0.237446	0.169607	-0.541845	0.000774098	0.0414917	0.812924	0.260727	0.13034	0.661668	1.50366e-05	0.723127	9.25416e-07	0.247557	0.151627
hsa.miR.4436b.3p	brown	0.234113	0.175854	-0.364711	0.0312311	0.0533826	0.760699	0.322188	0.0590869	0.563284	0.000426535	0.671162	1.01979e-05	0.2824	0.100243
hsa.miR.4733.3p	brown	0.224053	0.195701	0.150139	0.38931	0.0486763	0.781259	-0.0082033	0.962697	0.0238285	0.891923	0.293349	0.0872092	0.0952355	0.586305
hsa.miR.1272	brown	0.195909	0.259366	-0.416284	0.0128684	0.171374	0.324943	0.269886	0.116896	0.473898	0.00403047	0.823311	1.26258e-09	0.119496	0.494145
hsa.miR.643	brown	0.186958	0.282192	-0.186449	0.283529	-0.29749	0.0826358	-0.0805626	0.645477	0.00729133	0.966842	0.30982	0.0701085	-0.415355	0.0130912
hsa.miR.3163	brown	0.175075	0.314446	0.100782	0.564579	0.13715	0.432076	-0.0658099	0.707211	-0.0674814	0.700114	0.280738	0.102344	-0.268719	0.118548
hsa.miR.198	brown	0.169976	0.328967	-0.205815	0.235565	0.0855226	0.62521	0.0674807	0.700117	0.247035	0.15252	0.728287	7.08219e-07	-0.0795351	0.649708
hsa.miR.3150b.3p	brown	0.169054	0.331634	-0.180406	0.299701	0.272074	0.113844	0.0621113	0.722999	0.347343	0.0409117	0.646685	2.70122e-05	0.039944	0.819786
hsa.miR.4708.3p	brown	0.16833	0.333739	-0.20279	0.242671	-0.064405	0.713194	0.0201303	0.90862	0.172251	0.322438	0.705864	2.17297e-06	-0.300302	0.0796368
hsa.miR.365.star	brown	0.160619	0.356671	-0.233522	0.176979	0.274185	0.110957	0.260712	0.130362	0.293472	0.0870708	0.829095	7.63235e-10	0.116378	0.50556
hsa.miR.4688	brown	0.158985	0.361646	-0.40273	0.016457	0.194846	0.262011	0.42146	0.0116844	0.584151	0.000229359	0.865469	1.95717e-11	0.292069	0.0886626
hsa.miR.371b.5p	brown	0.158526	0.363054	-0.292764	0.0878713	-0.0497602	0.77651	0.0352635	0.840614	0.26829	0.119161	0.702254	2.57807e-06	-0.159822	0.359091
hsa.miR.4675	brown	0.154753	0.374731	-0.0512074	0.770182	-0.103054	0.555792	-0.106234	0.543595	0.102052	0.55966	0.212871	0.219538	-0.289914	0.0911495
hsa.miR.3665	brown	0.145291	0.404975	-0.316335	0.0641178	0.179816	0.30131	0.23619	0.171942	0.13515	0.438882	0.760893	1.12415e-07	-0.181299	0.297275
hsa.miR.4477b	brown	0.141519	0.417408	-0.0266417	0.879252	-0.0514017	0.769334	0.0144682	0.934257	0.121449	0.487064	0.329728	0.0530718	-0.170067	0.328703
hsa.miR.4673	brown	0.128591	0.461616	-0.311231	0.0687749	0.283004	0.099488	0.426171	0.0106883	0.499754	0.00223772	0.870132	1.134e-11	0.208723	0.228867
hsa.miR.4788	brown	0.126839	0.46779	-0.366561	0.0303215	0.196372	0.258219	0.18639	0.283683	0.306652	0.0731744	0.768022	7.23064e-08	-0.0252457	0.885537
hsa.miR.663b	brown	0.126143	0.470258	-0.223263	0.197323	0.194027	0.26406	0.33713	0.0476521	0.338989	0.0463626	0.78203	2.899e-08	0.097413	0.577732
hsa.miR.572	brown	0.122976	0.481564	-0.246178	0.153994	0.0999192	0.567936	0.0743207	0.671342	0.181881	0.295702	0.679266	7.23992e-06	-0.070593	0.68697
hsa.miR.4800.5p	brown	0.11963	0.493659	-0.48536	0.00312241	0.133533	0.444429	0.305837	0.0739806	0.424616	0.0110088	0.721429	1.00926e-06	-0.000689129	0.996865
hsa.miR.3591.5p	brown	0.10779	0.537672	-0.238007	0.168571	-0.0340704	0.845942	0.126726	0.468189	0.132407	0.448314	0.590138	0.000190457	-0.190812	0.27221
hsa.miR.3179	brown	0.0577461	0.741779	-0.0832128	0.634616	0.0465861	0.790438	0.341411	0.0447253	0.0522548	0.765612	0.406034	0.0155129	-0.188125	0.279145
hsa.miR.429	brown	0.0193378	0.912204	-0.116816	0.503951	-0.110248	0.528384	0.289919	0.0911434	0.234455	0.175206	0.44476	0.00742882	0.0392226	0.822989
hsa.miR.4296	green	0.474133	0.00400977	-0.587855	0.000204533	-0.266923	0.121126	-0.359742	0.0337866	0.683561	6.01154e-06	0.133947	0.443004	0.308158	0.0717045
hsa.miR.4538	green	0.429401	0.0100475	-0.596552	0.000155431	-0.265257	0.123555	-0.331769	0.0515304	0.847927	1.28967e-10	0.421205	0.0117406	0.414333	0.01334
hsa.miR.4267	green	0.359152	0.0341009	-0.539777	0.00081821	-0.180378	0.299776	-0.0881956	0.614397	0.530715	0.00103877	0.179459	0.302288	0.108878	0.53355
hsa.miR.1972	green	0.306733	0.0730953	-0.565924	0.000395229	-0.042157	0.809979	0.146199	0.402013	0.856302	5.40756e-11	0.583845	0.000231525	0.40238	0.0165598
hsa.miR.3689b.star	green	0.293832	0.0866667	-0.404966	0.015813	-0.239148	0.166478	-0.100417	0.566	0.812191	3.16395e-09	0.332574	0.0509323	0.436075	0.00882672
hsa.miR.3607.3p	green	0.29233	0.088364	-0.29384	0.0866572	-0.08375	0.632423	-0.0228357	0.896401	0.662065	1.47982e-05	0.449557	0.00674127	0.400294	0.0171836
hsa.miR.4697.3p	green	0.268321	0.119116	-0.31264	0.0674637	-0.241126	0.162894	0.0698115	0.690263	0.738398	4.11929e-07	0.267869	0.119764	0.29947	0.0805149
hsa.miR.4510	green	0.266696	0.121455	0.0900058	0.60712	-0.353245	0.0373818	-0.282035	0.100702	0.117812	0.500295	-0.0138632	0.937	-0.345109	0.0423159
hsa.miR.4460	green	0.264127	0.125222	-0.200603	0.247897	0.0463022	0.791687	-0.105072	0.548035	0.589635	0.000193484	0.220048	0.20402	0.239672	0.165524
hsa.miR.4444	green	0.26254	0.127592	-0.372104	0.027724	-0.00174392	0.992067	0.0360727	0.837005	0.80448	5.77839e-09	0.369444	0.0289466	0.537439	0.000870737
hsa.miR.3682.3p	green	0.238465	0.167729	-0.441628	0.00790932	-0.136734	0.433487	-0.147469	0.397894	0.750401	2.09514e-07	0.559368	0.000477027	0.318307	0.062386
hsa.miR.4259	green	0.211578	0.222418	-0.513471	0.00160694	-0.0219825	0.900253	0.0523599	0.765153	0.801331	7.33399e-09	0.601847	0.000130995	0.529738	0.00106542
hsa.miR.4501	red	-0.385668	0.0221315	0.428122	0.0102973	0.72209	9.75841e-07	0.390103	0.0205198	-0.20837	0.229672	-0.186423	0.283596	0.309968	0.0699673
hsa.miR.450b.3p	red	-0.383643	0.0229014	0.0706186	0.686863	0.831361	6.23426e-10	0.296249	0.0839867	-0.0601235	0.731532	0.18326	0.291991	0.337239	0.0475755
hsa.miR.1267	red	-0.376156	0.0259433	0.24164	0.161973	0.687599	5.03291e-06	0.210508	0.224819	-0.245966	0.15436	0.0192153	0.912758	0.145791	0.403342
hsa.miR.4772.3p	red	-0.352667	0.0377163	0.275429	0.109281	0.684365	5.80382e-06	0.177042	0.308954	-0.243426	0.158799	-0.0993404	0.570192	0.23574	0.172785
hsa.miR.519b.3p	red	-0.325982	0.0559964	0.162357	0.351422	0.764834	8.82482e-08	0.470194	0.00436905	-0.0969146	0.579689	0.243313	0.158997	0.207958	0.230615
hsa.miR.1253	red	-0.321883	0.0593406	0.194026	0.264062	0.497854	0.00234024	0.161183	0.354961	-0.175064	0.314475	-0.15948	0.360135	0.21263	0.220073
hsa.miR.3125	red	-0.235003	0.17417	-0.00308932	0.985948	0.761013	1.11596e-07	0.366533	0.0303347	0.198364	0.253324	0.35556	0.0360667	0.433106	0.00935321
hsa.miR.1302	red	-0.151333	0.385507	0.085533	0.625168	0.600422	0.000137206	0.33229	0.0511429	-0.0520518	0.766497	0.273065	0.112482	-0.00212456	0.990336
hsa.miR.216b	red	-0.113258	0.517116	0.177574	0.307477	0.393606	0.0193172	0.0312128	0.858728	-0.419702	0.0120758	-0.147537	0.397672	-0.145149	0.40544
hsa.miR.4458	turquoise	0.44098	0.00801195	-0.175342	0.313696	-0.042589	0.808068	-0.247621	0.151518	0.517895	0.00143988	0.0185494	0.91577	0.439667	0.00822351
hsa.miR.4660	turquoise	-0.433148	0.00934565	0.217206	0.210071	0.131866	0.450188	0.15114	0.386119	0.160726	0.356345	-0.105636	0.545876	0.35125	0.0385464
hsa.miR.4677.3p	turquoise	0.400934	0.0169901	-0.267327	0.120543	-0.316771	0.0637315	-0.370221	0.028585	0.0229629	0.895828	-0.168994	0.33181	-0.0526056	0.764082
hsa.miR.4738.5p	turquoise	-0.382896	0.023191	0.0102387	0.95345	0.330301	0.0526357	0.142379	0.414555	0.181292	0.297295	0.152356	0.382263	0.478386	0.00365087
hsa.miR.3938	turquoise	-0.365214	0.0309817	0.244659	0.156633	0.466378	0.00474337	0.0135095	0.938604	-0.0377164	0.829685	0.0561276	0.74878	0.357482	0.0350035
hsa.miR.432	turquoise	-0.349268	0.039732	0.357605	0.0349364	0.470678	0.0043235	0.218731	0.20681	0.191334	0.270875	-0.106274	0.543443	0.709765	1.80136e-06
hsa.miR.4286	turquoise	-0.347633	0.040732	0.0965457	0.58114	0.104371	0.550723	0.0553633	0.752093	-0.172117	0.32282	-0.36865	0.0293199	0.340739	0.0451751
hsa.miR.4520b.5p	turquoise	-0.345546	0.0420381	0.0928468	0.595773	0.101724	0.560928	0.103307	0.554815	-0.180858	0.298472	-0.217714	0.208981	0.235366	0.173487
hsa.miR.4677.5p	turquoise	-0.340794	0.0451379	0.0207991	0.905598	0.285837	0.0960016	0.0651042	0.710214	-0.086574	0.620947	-0.0453543	0.795861	0.177237	0.308413
hsa.miR.1203	turquoise	0.334666	0.0494047	-0.497602	0.00235416	-0.0966742	0.580635	-0.167634	0.335773	0.65393	2.043e-05	0.260495	0.130694	0.60661	0.000112027
hsa.miR.3928	turquoise	-0.307283	0.072556	0.164266	0.345709	0.204319	0.23906	-0.0608696	0.728326	-0.0346949	0.843152	-0.260889	0.130091	0.622698	6.47964e-05
hsa.miR.127.3p	turquoise	-0.292584	0.0880759	0.233732	0.176579	0.336466	0.0481191	0.258679	0.133496	0.367263	0.0299818	0.0141567	0.935669	0.717371	1.23866e-06
hsa.miR.559	turquoise	0.285826	0.096015	-0.136306	0.434939	-0.0456873	0.794394	0.0451356	0.796824	0.256736	0.136541	0.157524	0.366132	0.317165	0.0633842
hsa.miR.1282	turquoise	0.272967	0.112617	-0.430439	0.00984886	-0.0776238	0.657606	-0.220777	0.202488	0.562919	0.000431033	0.00915999	0.95835	0.39018	0.0204929
hsa.miR.4287	turquoise	-0.269514	0.117421	0.199136	0.251445	0.316358	0.0640976	0.328967	0.0536556	0.245928	0.154427	0.174822	0.315157	0.523071	0.00126397
hsa.miR.490.3p	turquoise	-0.260377	0.130875	0.205704	0.235822	0.452524	0.00634391	0.186956	0.282198	0.32782	0.054546	0.0181166	0.917729	0.859175	3.96285e-11
hsa.miR.1180	turquoise	-0.260116	0.131275	0.199586	0.250351	0.28955	0.0915753	0.315394	0.0649568	0.242037	0.161262	-0.146113	0.402295	0.738209	4.16217e-07
hsa.miR.4752	turquoise	0.25818	0.134273	-0.42868	0.0101878	0.0282843	0.871867	0.159963	0.358664	0.155555	0.372232	0.128701	0.461229	0.215734	0.213255
hsa.miR.4742.3p	turquoise	0.230498	0.182814	-0.212658	0.220011	-0.197263	0.256021	-0.19312	0.266342	0.51017	0.00174242	0.120136	0.49182	0.443717	0.00758591
hsa.miR.3177.5p	turquoise	-0.22975	0.184279	0.286331	0.0954034	0.379113	0.0247044	0.0575391	0.742673	-0.0366896	0.834256	0.0357671	0.838368	0.335788	0.0485998
hsa.miR.148a.star	turquoise	0.2214	0.201185	-0.164048	0.34636	-0.119978	0.492392	-0.188297	0.278698	0.414077	0.0134032	-0.167945	0.334864	0.445053	0.00738515
hsa.miR.3675.3p	turquoise	-0.220671	0.202711	0.126875	0.467664	-0.0577919	0.741581	-0.0135676	0.938341	0.0863938	0.621677	-0.033782	0.84723	0.192424	0.268103
hsa.miR.4638.3p	turquoise	-0.220046	0.204025	0.119753	0.493211	0.163293	0.348613	0.241807	0.161674	0.222032	0.199869	0.220305	0.203479	0.503802	0.00203228
hsa.miR.1260	turquoise	-0.215708	0.213311	-0.0009353	0.995745	0.107944	0.53709	0.125596	0.472198	0.345254	0.0422237	-0.102447	0.558133	0.70941	1.83256e-06
hsa.miR.1280	turquoise	-0.207634	0.231359	-0.0759414	0.664589	0.412621	0.0137661	0.378837	0.0248182	0.396004	0.0185282	0.111791	0.522594	0.875398	5.96592e-12
hsa.miR.1260b	turquoise	-0.206509	0.233954	-0.103224	0.555134	0.234282	0.175533	0.408215	0.0149152	0.400662	0.0170722	0.0571913	0.744177	0.746627	2.60177e-07
hsa.miR.664	turquoise	-0.202637	0.243034	0.259372	0.132422	-0.0292974	0.867318	0.047694	0.785569	-0.392192	0.0197956	-0.385191	0.0223111	-0.00952761	0.95668
hsa.miR.125a.3p	turquoise	-0.199152	0.251404	0.0752644	0.667407	0.599247	0.000142525	0.223261	0.197327	0.299799	0.0801663	0.194381	0.263174	0.827158	9.05263e-10
hsa.miR.99b.star	turquoise	-0.190278	0.273578	0.0229555	0.895861	0.314982	0.0653275	0.169765	0.329576	0.400196	0.0172134	-0.0324439	0.853215	0.904404	9.4098e-14
hsa.miR.330.3p	turquoise	-0.180923	0.298295	-0.113506	0.516191	0.457134	0.00576647	0.249028	0.149131	0.2529	0.142706	0.0924551	0.597332	0.8354	4.31437e-10
hsa.miR.30d.star	turquoise	-0.172671	0.321241	0.217583	0.209261	0.465208	0.00486345	0.223364	0.197114	0.0550441	0.753478	0.0055292	0.974852	0.372193	0.0276837
hsa.miR.1279	turquoise	-0.152593	0.381516	0.0696146	0.691094	0.118216	0.498818	0.331868	0.0514566	0.208732	0.228845	8.87887e-05	0.999596	0.619358	7.27784e-05
hsa.miR.378c	turquoise	-0.148429	0.394796	0.138073	0.428953	0.391762	0.0199428	-0.0382368	0.82737	0.327065	0.0551379	-0.149313	0.391955	0.839572	2.919e-10
hsa.miR.185	turquoise	-0.141404	0.417791	-0.0363908	0.835588	0.416244	0.0128778	0.0683549	0.696416	0.394192	0.0191219	0.0187194	0.915001	0.933106	3.23409e-16
hsa.miR.423.5p	turquoise	-0.136117	0.435583	-0.234246	0.175602	0.4074	0.0151362	0.522087	0.00129588	0.31339	0.0667737	0.269156	0.117928	0.732941	5.53524e-07
hsa.miR.4764.3p	turquoise	-0.124558	0.475897	0.194481	0.262922	0.104507	0.550202	0.0422639	0.809506	0.0626702	0.720606	-0.258491	0.133788	0.466119	0.00476968
hsa.miR.4686	turquoise	0.117401	0.501803	-0.279738	0.103625	0.0363339	0.835841	-0.130693	0.454263	0.627496	5.47113e-05	-0.0139914	0.936418	0.786431	2.14549e-08
hsa.miR.4504	turquoise	0.111391	0.52409	-0.0126211	0.942635	0.102769	0.556889	-0.214668	0.215579	0.0864467	0.621463	0.043115	0.805742	0.048333	0.782764
hsa.miR.520d.3p	turquoise	-0.106863	0.541197	0.0636729	0.716319	-0.0899782	0.607231	-0.00185919	0.991543	0.116441	0.505331	-0.207495	0.231679	0.386626	0.0217749
hsa.miR.4263	turquoise	0.0988857	0.571966	-0.289907	0.0911579	-0.00791762	0.963995	-0.14319	0.411873	0.489196	0.00286111	-0.0705663	0.687083	0.772361	5.48539e-08
hsa.miR.4766.5p	turquoise	0.0966284	0.580815	-0.150645	0.387696	-0.249377	0.148544	0.0426807	0.807662	0.213432	0.218297	-0.0842503	0.630384	0.393556	0.0193338
hsa.miR.4681	turquoise	-0.0960971	0.582906	-0.0504322	0.77357	0.219305	0.20559	0.570919	0.000341549	0.440291	0.00812244	0.139487	0.424195	0.542885	0.000752734
hsa.miR.140.3p	turquoise	-0.0903858	0.605597	-0.127169	0.466625	0.311462	0.068559	0.107814	0.537581	0.35053	0.0389734	-0.0559136	0.749707	0.879258	3.65706e-12
hsa.miR.3156.3p	turquoise	-0.0902639	0.606085	-0.0313283	0.85821	0.123002	0.481467	0.035467	0.839707	0.0905857	0.604796	-0.152997	0.38024	0.222959	0.197949
hsa.miR.648	turquoise	0.0792164	0.651022	-0.258102	0.134395	0.20997	0.226034	0.0961937	0.582526	0.523474	0.00125111	0.183521	0.291293	0.680592	6.83827e-06
hsa.miR.3945	turquoise	-0.0620093	0.723436	-0.101132	0.563222	0.135261	0.438503	0.35847	0.0344672	0.489471	0.00284317	0.232276	0.179367	0.725033	8.38967e-07
hsa.miR.205.star	turquoise	0.0597378	0.733191	-0.240785	0.163509	-0.105804	0.545237	-0.283358	0.0990475	0.403285	0.0162953	-0.03878	0.824955	0.561543	0.000448362
hsa.miR.15a.star	turquoise	-0.0577526	0.741751	-0.0406049	0.816854	0.215429	0.213919	-0.0057665	0.973773	0.412153	0.0138845	-0.0330718	0.850406	0.673487	9.25316e-06
hsa.miR.19b.2.star	turquoise	-0.0576627	0.742139	-0.233306	0.177392	0.142952	0.412661	0.348714	0.0400685	0.451833	0.00643464	0.31878	0.0619768	0.54388	0.00073276
hsa.miR.151.3p	turquoise	-0.0565778	0.746831	-0.231158	0.181529	0.276618	0.107698	0.0155098	0.929535	0.432176	0.00952348	0.00347559	0.984191	0.919592	6.08044e-15
hsa.miR.3912	turquoise	0.0533656	0.760773	-0.00823111	0.962571	-0.06295	0.719409	-0.248032	0.150818	-0.0229661	0.895813	-0.167096	0.337347	-0.131051	0.453017
hsa.miR.378b	turquoise	-0.0468188	0.789415	-0.0484261	0.782356	0.315333	0.0650117	-0.113577	0.515927	0.271535	0.114591	-0.0856027	0.624885	0.69437	3.71269e-06
hsa.miR.4454	turquoise	-0.0423687	0.809042	-0.274131	0.11103	0.0334333	0.848789	0.0822617	0.638505	0.444229	0.0075085	-0.0440173	0.801757	0.775676	4.42364e-08
hsa.miR.3120.5p	turquoise	-0.0138744	0.936949	-0.0415679	0.812587	0.0998647	0.568148	0.204562	0.238491	0.395436	0.0187125	-0.0164332	0.925351	0.615619	8.27513e-05
hsa.miR.720	turquoise	0.00654721	0.970224	-0.257934	0.134658	0.0725929	0.67857	0.0951747	0.586545	0.497329	0.00236929	0.00118936	0.99459	0.826959	9.21166e-10
hsa.miR.433	yellow	-0.491038	0.00274257	0.688508	4.83393e-06	0.424165	0.0111033	0.400799	0.0170308	-0.474559	0.00397249	-0.0841672	0.630722	0.079022	0.651825
hsa.miR.4474.5p	yellow	-0.418327	0.0123894	0.570644	0.000344329	0.498407	0.00231001	0.272213	0.113653	-0.253407	0.141879	-0.106435	0.542828	0.215816	0.213076
hsa.miR.1205	yellow	-0.398312	0.0177942	0.495398	0.00247882	0.263795	0.125715	0.338459	0.0467277	-0.29383	0.0866683	-0.0551118	0.753184	0.038566	0.825906
hsa.miR.769.3p	yellow	-0.386793	0.0217129	0.586299	0.00021465	0.237788	0.168974	0.212278	0.220855	-0.0930693	0.594888	-0.151303	0.385602	0.304244	0.0755757
hsa.miR.518d.5p	yellow	-0.371697	0.0279083	0.500823	0.00218177	0.0740222	0.672589	-0.00988643	0.95505	-0.0869378	0.619476	-0.178049	0.306165	0.0393432	0.822453
hsa.miR.136	yellow	-0.361696	0.0327621	0.506493	0.00190502	0.08986	0.607705	0.0420417	0.810489	-0.222769	0.198341	-0.401317	0.0168753	0.0191766	0.912933
hsa.miR.4537	yellow	-0.339575	0.0459624	0.532802	0.000983792	-0.0191691	0.912967	-0.0662952	0.705148	-0.338321	0.0468226	-0.346984	0.0411349	-0.0648148	0.711447
hsa.miR.518e.star	yellow	-0.302402	0.0774525	0.679225	7.25238e-06	-0.100256	0.566625	-0.0235772	0.893057	-0.464091	0.00498067	-0.339345	0.0461194	-0.261556	0.129078
hsa.miR.4659a.5p	yellow	-0.282544	0.100062	0.575926	0.000294364	0.271793	0.114233	-0.0323833	0.853486	-0.53189	0.0010075	-0.194704	0.262364	-0.235255	0.173696
hsa.miR.526b	yellow	-0.270116	0.116573	0.520795	0.00133887	-0.0227262	0.896896	0.228399	0.186942	-0.39374	0.0192723	-0.350471	0.039009	-0.219415	0.205359
hsa.miR.519c.5p	yellow	-0.207835	0.230898	0.733721	5.30876e-07	-0.065622	0.70801	0.0646383	0.712199	-0.34625	0.0415941	-0.347432	0.0408567	-0.149198	0.392321
hsa.miR.199b.5p	yellow	-0.18618	0.284237	0.622826	6.45087e-05	0.248571	0.149904	0.0724974	0.67897	-0.478123	0.00367222	-0.407871	0.015008	-0.198338	0.253386
hsa.miR.27b	yellow	0.153709	0.378003	-0.114706	0.511736	-0.515938	0.00151179	-0.647577	2.61092e-05	-0.11739	0.501843	-0.498377	0.00231164	-0.433159	0.00934363
hsa.miR.302e	yellow	-0.114615	0.512075	0.256106	0.137541	-0.0559934	0.749361	-0.0479585	0.784408	-0.332611	0.0509051	-0.373788	0.0269721	-0.170382	0.327794
hsa.miR.4633.5p	yellow	-0.0615429	0.725436	0.224316	0.195163	-0.12476	0.475176	-0.159975	0.358628	-0.377048	0.0255644	-0.635733	4.06477e-05	-0.0521115	0.766236

### Sheet: Yellow
GeneName	moduleColor	GS.Diagnosis	p.GS.Diagnosis	MM.yellow	p.MM.yellow	MM.red	p.MM.red	MM.blue	p.MM.blue	MM.green	p.MM.green	MM.brown	p.MM.brown	MM.turquoise	p.MM.turquoise
hsa.miR.433	yellow	-0.491038	0.00274257	0.688508	4.83393e-06	0.424165	0.0111033	0.400799	0.0170308	-0.474559	0.00397249	-0.0841672	0.630722	0.079022	0.651825
hsa.miR.4474.5p	yellow	-0.418327	0.0123894	0.570644	0.000344329	0.498407	0.00231001	0.272213	0.113653	-0.253407	0.141879	-0.106435	0.542828	0.215816	0.213076
hsa.miR.1205	yellow	-0.398312	0.0177942	0.495398	0.00247882	0.263795	0.125715	0.338459	0.0467277	-0.29383	0.0866683	-0.0551118	0.753184	0.038566	0.825906
hsa.miR.769.3p	yellow	-0.386793	0.0217129	0.586299	0.00021465	0.237788	0.168974	0.212278	0.220855	-0.0930693	0.594888	-0.151303	0.385602	0.304244	0.0755757
hsa.miR.518d.5p	yellow	-0.371697	0.0279083	0.500823	0.00218177	0.0740222	0.672589	-0.00988643	0.95505	-0.0869378	0.619476	-0.178049	0.306165	0.0393432	0.822453
hsa.miR.136	yellow	-0.361696	0.0327621	0.506493	0.00190502	0.08986	0.607705	0.0420417	0.810489	-0.222769	0.198341	-0.401317	0.0168753	0.0191766	0.912933
hsa.miR.4537	yellow	-0.339575	0.0459624	0.532802	0.000983792	-0.0191691	0.912967	-0.0662952	0.705148	-0.338321	0.0468226	-0.346984	0.0411349	-0.0648148	0.711447
hsa.miR.518e.star	yellow	-0.302402	0.0774525	0.679225	7.25238e-06	-0.100256	0.566625	-0.0235772	0.893057	-0.464091	0.00498067	-0.339345	0.0461194	-0.261556	0.129078
hsa.miR.4659a.5p	yellow	-0.282544	0.100062	0.575926	0.000294364	0.271793	0.114233	-0.0323833	0.853486	-0.53189	0.0010075	-0.194704	0.262364	-0.235255	0.173696
hsa.miR.526b	yellow	-0.270116	0.116573	0.520795	0.00133887	-0.0227262	0.896896	0.228399	0.186942	-0.39374	0.0192723	-0.350471	0.039009	-0.219415	0.205359
hsa.miR.519c.5p	yellow	-0.207835	0.230898	0.733721	5.30876e-07	-0.065622	0.70801	0.0646383	0.712199	-0.34625	0.0415941	-0.347432	0.0408567	-0.149198	0.392321
hsa.miR.199b.5p	yellow	-0.18618	0.284237	0.622826	6.45087e-05	0.248571	0.149904	0.0724974	0.67897	-0.478123	0.00367222	-0.407871	0.015008	-0.198338	0.253386
hsa.miR.27b	yellow	0.153709	0.378003	-0.114706	0.511736	-0.515938	0.00151179	-0.647577	2.61092e-05	-0.11739	0.501843	-0.498377	0.00231164	-0.433159	0.00934363
hsa.miR.302e	yellow	-0.114615	0.512075	0.256106	0.137541	-0.0559934	0.749361	-0.0479585	0.784408	-0.332611	0.0509051	-0.373788	0.0269721	-0.170382	0.327794
hsa.miR.4633.5p	yellow	-0.0615429	0.725436	0.224316	0.195163	-0.12476	0.475176	-0.159975	0.358628	-0.377048	0.0255644	-0.635733	4.06477e-05	-0.0521115	0.766236

### Sheet: Red
GeneName	moduleColor	GS.Diagnosis	p.GS.Diagnosis	MM.yellow	p.MM.yellow	MM.red	p.MM.red	MM.blue	p.MM.blue	MM.green	p.MM.green	MM.brown	p.MM.brown	MM.turquoise	p.MM.turquoise
hsa.miR.4501	red	-0.385668	0.0221315	0.428122	0.0102973	0.72209	9.75841e-07	0.390103	0.0205198	-0.20837	0.229672	-0.186423	0.283596	0.309968	0.0699673
hsa.miR.450b.3p	red	-0.383643	0.0229014	0.0706186	0.686863	0.831361	6.23426e-10	0.296249	0.0839867	-0.0601235	0.731532	0.18326	0.291991	0.337239	0.0475755
hsa.miR.1267	red	-0.376156	0.0259433	0.24164	0.161973	0.687599	5.03291e-06	0.210508	0.224819	-0.245966	0.15436	0.0192153	0.912758	0.145791	0.403342
hsa.miR.4772.3p	red	-0.352667	0.0377163	0.275429	0.109281	0.684365	5.80382e-06	0.177042	0.308954	-0.243426	0.158799	-0.0993404	0.570192	0.23574	0.172785
hsa.miR.519b.3p	red	-0.325982	0.0559964	0.162357	0.351422	0.764834	8.82482e-08	0.470194	0.00436905	-0.0969146	0.579689	0.243313	0.158997	0.207958	0.230615
hsa.miR.1253	red	-0.321883	0.0593406	0.194026	0.264062	0.497854	0.00234024	0.161183	0.354961	-0.175064	0.314475	-0.15948	0.360135	0.21263	0.220073
hsa.miR.3125	red	-0.235003	0.17417	-0.00308932	0.985948	0.761013	1.11596e-07	0.366533	0.0303347	0.198364	0.253324	0.35556	0.0360667	0.433106	0.00935321
hsa.miR.1302	red	-0.151333	0.385507	0.085533	0.625168	0.600422	0.000137206	0.33229	0.0511429	-0.0520518	0.766497	0.273065	0.112482	-0.00212456	0.990336
hsa.miR.216b	red	-0.113258	0.517116	0.177574	0.307477	0.393606	0.0193172	0.0312128	0.858728	-0.419702	0.0120758	-0.147537	0.397672	-0.145149	0.40544
